# Single-cell profiling reveals a novel RAB13+ endothelial subpopulation and profibrotic mesenchymal cells in the aged human bone marrow

**DOI:** 10.1101/2025.01.28.635238

**Authors:** Itziar Cenzano, Miguel Cócera, Ana Rosa Lopez-Perez, Lorea Campos-Dopazo, Javier Ruiz, Ignacio Sancho, Patxi San Martin-Uriz, Paula Aguirre-Ruiz, Sarai Sarvide, Amaia Vilas-Zornoza, Purificacion Ripalda-Cemborain, Diego Alignani, Aitziber Lopez, Marta Miñana Barrios, Delia Quilez Agreda, Jin Ye, Robert Lehmann, Laura Sudupe, Marta Abengozar-Muela, Luis-Esteban Tamariz-Amador, Emma Muiños-López, Borja Saez, Jesper Tegner, Isabel A. Calvo, David Gomez-Cabrero, Felipe Prosper

**Author notes:** These authors contributed equally to this work (Itziar Cenzano, Miguel Cócera). These authors jointly supervised this work (Itziar Cenzano, Isabel A. Calvo, David Gomez-Cabrero, Felipe Prosper).

## Abstract

The bone marrow (BM) microenvironment plays a crucial role in regulating hematopoiesis, yet the molecular changes associated with aging in humans remain poorly understood. Using single-cell RNA sequencing, we uncovered transcriptional shifts in BM endothelial cells (EC) and mesenchymal stem cells (MSC) during aging. Aged sinusoidal EC exhibited a prothrombotic phenotype with compromised mitochondrial and vascular function. Additionally, we identified a novel arterial EC subset, emerging in aged individuals, characterized by RAB13 expression and associated with transcriptional regulatory processes. MSC from aged subjects displayed impaired matrix remodeling and epithelial-mesenchymal transition, driven partly by a subpopulation of THY1+ profibrotic cells absent in younger individuals. Finally, immunofluorescent imaging and spatial transcriptomics confirmed the presence of these aging-associated cells in BM samples from aged individuals. In summary, this work provides a comprehensive view of the transcriptional landscape, cellular interactions, and spatial organization of aged EC and MSC, offering novel insights and potential targets that could be exploited for preventing age-associated changes in humans.

**Teaser:** Aging reshapes the bone marrow with emergence of RAB13+ endothelial cells and profibrotic stromal cells altering tissue function.
