## Supplemental tables 1-12 for "Single-cell profiling reveals a novel RAB13+ endothelial subpopulation and profibrotic mesenchymal cells in the aged human bone marrow"

### Sheet: Summary BM Samples
Sample ID	Gender	Age	Clinical information	Surgery	Surgery reason	Cells for 10X	Viability
Young 1	male	31	-	TOTAL HIP REPLACEMENT	-	17000	0.52
Young 2	female	28	No previous history of interest	TOTAL HIP REPLACEMENT	Coxartrosis	10800	0.66
Young 3	male	48	No previous history of interest	TOTAL HIP REPLACEMENT	Coxartrosis	5618	0.64
Young 4	male	34	Pathological fracture due to insufficiency	FRACTURE OF FEMORAL DIAPHYSIS	Fracture of the femoral diaphysis	11000	0.48
Young 5	male	48	No previous history of interest	TOTAL HIP REPLACEMENT	Coxartrosis	4800	0.8
Elderly 1	male	58	-	TOTAL KNEE REPLACEMENT	-	8632	0.55
Elderly 2	female	66	Adiro treatment. Ischemic heart. Acute myocardial infarction	TOTAL KNEE REPLACEMENT	-	15000	0.88
Elderly 3	male	79	Prostate cancer	TOTAL KNEE REPLACEMENT	-	10384	0.89
Elderly 4	male	63	Cured HCV infection	TOTAL HIP REPLACEMENT	-	10000	0.79
Elderly 5	female	69	Poliomyelitis	TOTAL HIP REPLACEMENT	-	8880	0.6
Elderly 6	male	71	-	TOTAL HIP REPLACEMENT	-	9360	0.6
Elderly 7	female	74	Neoplasia of the sigma treated with laparoscopic-assisted segmental resection of the sigma	TOTAL HIP REPLACEMENT	Coxartrosis	29600	0.63
