## Supplemental tables 1-12 for "Single-cell profiling reveals a novel RAB13+ endothelial subpopulation and profibrotic mesenchymal cells in the aged human bone marrow"

### Sheet: Arteries
cluster	p_val	avg_log2FC	pct.1	pct.2	p_val_adj	gene
Arteries	2.79334e-56	7.23806	0.255	0.004	7.02582e-52	TMEM100
Arteries	1.63884e-113	5.20384	0.568	0.025	4.12201e-109	GJA4
Arteries	1.18436e-89	5.02964	0.456	0.017	2.9789e-85	HEY1
Arteries	2.36574e-67	4.93296	0.375	0.019	5.95031e-63	LTBP4
Arteries	4.19721e-101	4.34612	0.591	0.052	1.05568e-96	SEMA3G
Arteries	6.66109e-64	4.17199	0.409	0.033	1.6754e-59	ACE
Arteries	3.18945e-105	3.94996	0.707	0.114	8.02212e-101	CXCL12
Arteries	1.61174e-34	3.82226	0.274	0.034	4.05384e-30	PCSK5
Arteries	7.75321e-42	3.77799	0.297	0.026	1.95009e-37	VEGFC
Arteries	1.30585e-52	3.68448	0.394	0.045	3.28448e-48	SLC6A6
Arteries	3.3247e-33	3.6566	0.266	0.031	8.36229e-29	ADAMTS6
Arteries	3.80757e-148	3.5644	0.853	0.197	9.57679e-144	SRGN
Arteries	4.71031e-36	3.44546	0.324	0.046	1.18474e-31	MGP
Arteries	2.94849e-32	3.31773	0.278	0.037	7.41605e-28	FUT8
Arteries	5.90174e-36	3.15912	0.309	0.04	1.48441e-31	FBLN2
Arteries	3.83099e-30	3.13186	0.282	0.043	9.63571e-26	MET
Arteries	2.89727e-45	3.12629	0.375	0.048	7.28722e-41	ASS1
Arteries	9.33309e-39	3.11971	0.39	0.075	2.34746e-34	ATP13A3
Arteries	3.08069e-34	3.0706	0.263	0.027	7.74856e-30	MSX1
Arteries	6.02501e-42	3.02789	0.328	0.036	1.51541e-37	CLIC5
Arteries	3.33117e-46	2.99956	0.456	0.103	8.37857e-42	JAG1
Arteries	6.80345e-30	2.94679	0.29	0.046	1.7112e-25	SOX13
Arteries	5.10626e-52	2.92937	0.494	0.162	1.28433e-47	GLUL
Arteries	7.16868e-27	2.88589	0.263	0.042	1.80307e-22	HES4
Arteries	5.07867e-39	2.82826	0.367	0.059	1.27739e-34	LEPR
Arteries	8.88805e-56	2.81422	0.548	0.134	2.23552e-51	MECOM
Arteries	1.62683e-41	2.81057	0.436	0.09	4.0918e-37	FN1
Arteries	2.7128e-40	2.79596	0.425	0.091	6.82325e-36	FAM107A
Arteries	1.60276e-49	2.76151	0.475	0.084	4.03125e-45	PPP1R14A
Arteries	2.53118e-95	2.7356	0.761	0.241	6.36642e-91	PODXL
Arteries	4.01138e-34	2.72205	0.305	0.042	1.00894e-29	ANXA3
Arteries	1.87256e-40	2.72005	0.394	0.067	4.70987e-36	ARL15
Arteries	3.80124e-30	2.68583	0.263	0.035	9.56088e-26	EGFL8
Arteries	1.33097e-30	2.67022	0.347	0.076	3.34765e-26	LPCAT2
Arteries	3.18364e-36	2.64801	0.375	0.068	8.0075e-32	SIPA1L2
Arteries	7.6511e-24	2.62254	0.259	0.047	1.9244e-19	CCN3
Arteries	8.76294e-23	2.59453	0.282	0.061	2.20406e-18	CX3CL1
Arteries	2.24572e-29	2.58699	0.305	0.053	5.64844e-25	CHRM3
Arteries	6.77723e-26	2.47487	0.313	0.067	1.70461e-21	CD58
Arteries	3.69457e-39	2.47148	0.456	0.116	9.29259e-35	SOS1
Arteries	9.3547e-40	2.4059	0.498	0.14	2.35289e-35	SOX17
Arteries	1.45509e-17	2.40061	0.305	0.111	3.65984e-13	AMD1
Arteries	3.19067e-42	2.35231	0.517	0.143	8.02517e-38	JAM2
Arteries	3.34904e-30	2.34741	0.371	0.083	8.4235e-26	JAG2
Arteries	9.61636e-45	2.3318	0.525	0.134	2.41871e-40	PPA1
Arteries	1.46173e-25	2.27613	0.336	0.085	3.67654e-21	PREX1
Arteries	7.23009e-20	2.25622	0.259	0.058	1.81851e-15	EPHA4
Arteries	7.95595e-88	2.24613	0.861	0.368	2.00108e-83	SLC9A3R2
Arteries	3.19162e-27	2.23618	0.324	0.068	8.02756e-23	HIF3A
Arteries	2.45924e-18	2.20536	0.278	0.08	6.18547e-14	AOPEP
Arteries	1.54458e-39	2.19218	0.521	0.148	3.88493e-35	ANKRD29
Arteries	2.86997e-30	2.18788	0.429	0.129	7.21856e-26	LIFR
Arteries	3.28155e-33	2.18617	0.475	0.173	8.25376e-29	ITPRID2
Arteries	3.91781e-21	2.16537	0.305	0.08	9.85408e-17	PCDH1
Arteries	1.15171e-19	2.15353	0.332	0.114	2.89678e-15	CFAP36
Arteries	9.3502e-19	2.14319	0.274	0.07	2.35176e-14	SORBS2
Arteries	7.46627e-45	2.0825	0.602	0.2	1.87792e-40	PIK3R3
Arteries	1.79762e-25	2.07303	0.417	0.134	4.52138e-21	EMP3
Arteries	1.01921e-16	2.06661	0.274	0.083	2.56352e-12	IFIT3
Arteries	3.02805e-34	2.05661	0.44	0.107	7.61615e-30	AQP7
Arteries	2.44863e-17	2.00549	0.27	0.073	6.15879e-13	NR4A1
Arteries	1.80393e-23	1.98289	0.32	0.078	4.53725e-19	KIAA1671
Arteries	5.3845e-18	1.97029	0.417	0.21	1.35431e-13	ADAMTS1
Arteries	6.37759e-17	1.9658	0.309	0.101	1.60409e-12	MX1
Arteries	1.02661e-28	1.96145	0.475	0.175	2.58213e-24	PLCB1
Arteries	9.06832e-35	1.95074	0.595	0.23	2.28086e-30	DEPP1
Arteries	5.9851e-27	1.92976	0.444	0.14	1.50537e-22	RAPGEF3
Arteries	1.56065e-35	1.91065	0.444	0.105	3.92535e-31	CRIP1
Arteries	1.02336e-18	1.90353	0.278	0.072	2.57396e-14	RUNX1T1
Arteries	1.18681e-14	1.84607	0.263	0.081	2.98507e-10	AZIN1
Arteries	2.89983e-50	1.83026	0.826	0.454	7.29366e-46	ID1
Arteries	3.0214e-36	1.79528	0.591	0.216	7.59942e-32	HEG1
Arteries	5.19767e-43	1.78331	0.714	0.317	1.30732e-38	PLPP1
Arteries	2.66073e-38	1.77797	0.529	0.147	6.69226e-34	AIF1L
Arteries	8.50396e-33	1.77481	0.595	0.275	2.13892e-28	CRYBG3
Arteries	2.48451e-16	1.75472	0.309	0.101	6.24904e-12	GPRC5B
Arteries	2.98305e-19	1.73679	0.367	0.131	7.50296e-15	IGFBP2
Arteries	5.36552e-25	1.73524	0.471	0.19	1.34954e-20	ATP1A1
Arteries	7.21442e-39	1.72716	0.645	0.249	1.81457e-34	BCAM
Arteries	4.66941e-60	1.71711	0.876	0.443	1.17445e-55	KLF2
Arteries	3.00474e-21	1.71625	0.386	0.126	7.55753e-17	EPS8
Arteries	1.36318e-16	1.71313	0.309	0.099	3.42866e-12	PHLDA3
Arteries	1.16794e-63	1.71265	0.9	0.563	2.9376e-59	TIMP3
Arteries	1.38869e-13	1.70116	0.266	0.088	3.49283e-09	FILIP1L
Arteries	7.14004e-28	1.68351	0.541	0.224	1.79586e-23	MAST4
Arteries	3.28555e-17	1.67484	0.363	0.133	8.26383e-13	CFH
Arteries	3.71123e-13	1.66498	0.301	0.117	9.33448e-09	LRRC32
Arteries	4.81968e-12	1.6399	0.263	0.095	1.21224e-07	MRTFB
Arteries	4.53401e-13	1.61477	0.266	0.091	1.14039e-08	TMTC1
Arteries	7.51227e-12	1.60942	0.278	0.106	1.88949e-07	VPS37B
Arteries	1.92173e-16	1.6085	0.297	0.092	4.83353e-12	ORAI1
Arteries	4.80366e-18	1.59215	0.351	0.119	1.20822e-13	RAPGEF1
Arteries	3.78195e-15	1.58151	0.351	0.138	9.51236e-11	NPTN
Arteries	3.79319e-24	1.56315	0.552	0.257	9.54064e-20	KLF4
Arteries	2.89079e-15	1.55986	0.344	0.129	7.27092e-11	VSIR
Arteries	1.73607e-16	1.54653	0.309	0.099	4.36656e-12	SLFN11
Arteries	6.47741e-66	1.53927	0.907	0.587	1.6292e-61	A2M
Arteries	2.37557e-13	1.53835	0.313	0.121	5.97503e-09	MALL
Arteries	1.38626e-64	1.53741	0.869	0.576	3.48672e-60	EPAS1
Arteries	6.35915e-18	1.53454	0.475	0.23	1.59945e-13	CD320
Arteries	9.52997e-33	1.53239	0.672	0.333	2.39698e-28	PTPRB
Arteries	2.87476e-12	1.50257	0.317	0.13	7.2306e-08	ARID5B
Arteries	2.73562e-31	1.49809	0.676	0.339	6.88062e-27	SOX18
Arteries	7.1527e-12	1.49063	0.282	0.108	1.79905e-07	RIN2
Arteries	2.72948e-53	1.48689	0.896	0.543	6.8652e-49	CAV1
Arteries	6.23035e-15	1.4834	0.282	0.09	1.56706e-10	CCDC88C
Arteries	2.52474e-33	1.47904	0.68	0.315	6.35022e-29	EMP2
Arteries	5.5901e-19	1.46541	0.386	0.137	1.40602e-14	TMEM47
Arteries	2.04308e-29	1.46354	0.645	0.288	5.13875e-25	ZFP36L2
Arteries	3.66301e-50	1.45772	0.888	0.56	9.21319e-46	RAMP2
Arteries	2.38672e-50	1.44512	0.873	0.467	6.00308e-46	GSN
Arteries	8.34852e-46	1.43369	0.876	0.693	2.09982e-41	SRP14
Arteries	1.87555e-18	1.42865	0.448	0.187	4.71738e-14	DOCK9
Arteries	6.89585e-17	1.42373	0.498	0.251	1.73444e-12	SYNE1
Arteries	3.91663e-10	1.41865	0.293	0.128	9.8511e-06	GIT1
Arteries	1.21802e-10	1.41675	0.293	0.123	3.06356e-06	OCIAD2
Arteries	3.24395e-25	1.41385	0.606	0.329	8.1592e-21	CD9
Arteries	1.63339e-31	1.4094	0.707	0.34	4.1083e-27	MTUS1
Arteries	7.99691e-33	1.40198	0.761	0.452	2.01138e-28	RHOB
Arteries	4.45364e-11	1.36091	0.259	0.096	1.12018e-06	GATA2
Arteries	1.24303e-15	1.35634	0.409	0.18	3.12647e-11	NEDD9
Arteries	1.37863e-18	1.35628	0.51	0.253	3.46754e-14	IFI6
Arteries	1.37093e-31	1.33855	0.811	0.605	3.44817e-27	TM4SF1
Arteries	1.16183e-24	1.32605	0.695	0.419	2.92222e-20	TSC22D1
Arteries	3.57711e-15	1.3236	0.421	0.189	8.99716e-11	KLF9
Arteries	3.6071e-23	1.32206	0.467	0.171	9.07259e-19	PDGFB
Arteries	8.67455e-13	1.29773	0.394	0.185	2.18182e-08	SOX7
Arteries	4.96806e-11	1.29749	0.328	0.145	1.24957e-06	GFOD1
Arteries	2.41468e-12	1.2966	0.382	0.178	6.07341e-08	CASKIN2
Arteries	3.11572e-10	1.29403	0.301	0.131	7.83667e-06	GNA11
Arteries	2.9413e-11	1.25266	0.375	0.188	7.39795e-07	WARS
Arteries	1.27229e-10	1.25213	0.359	0.182	3.20005e-06	PHACTR4
Arteries	8.60615e-12	1.25117	0.34	0.148	2.16462e-07	TMEM173
Arteries	7.74792e-11	1.24127	0.344	0.159	1.94876e-06	CDKN1B
Arteries	2.60345e-12	1.23939	0.375	0.17	6.54819e-08	KRAS
Arteries	1.24355e-08	1.23895	0.309	0.15	0.000312777	RALGAPA1
Arteries	1.41844e-13	1.23285	0.448	0.22	3.56765e-09	TCN2
Arteries	5.38857e-12	1.23161	0.405	0.218	1.35533e-07	COX17
Arteries	4.10164e-17	1.22994	0.506	0.243	1.03164e-12	CTTNBP2NL
Arteries	6.97706e-16	1.22738	0.49	0.239	1.75487e-11	LMCD1
Arteries	4.30266e-10	1.22365	0.382	0.2	1.0822e-05	IFNGR1
Arteries	1.35376e-10	1.22134	0.371	0.184	3.40498e-06	ATP8B1
Arteries	2.24279e-11	1.21928	0.394	0.195	5.64106e-07	CEP68
Arteries	6.2165e-11	1.20614	0.336	0.151	1.56357e-06	LTA4H
Arteries	6.91216e-09	1.20184	0.332	0.172	0.000173855	PDCD4
Arteries	4.28628e-11	1.19564	0.382	0.192	1.07808e-06	RRAS
Arteries	7.99696e-29	1.18782	0.768	0.488	2.0114e-24	CRIP2
Arteries	6.34466e-22	1.18596	0.649	0.373	1.59581e-17	LRRFIP1
Arteries	2.34846e-09	1.18526	0.274	0.118	5.90684e-05	RASGRF2
Arteries	6.11318e-29	1.18131	0.768	0.52	1.53759e-24	RDX
Arteries	5.02471e-10	1.18059	0.344	0.166	1.26382e-05	PTPN14
Arteries	6.22319e-10	1.18058	0.251	0.099	1.56526e-05	FBN1
Arteries	2.75278e-10	1.17183	0.336	0.157	6.92378e-06	SERPING1
Arteries	1.12174e-12	1.16814	0.347	0.147	2.8214e-08	CPNE8
Arteries	3.27767e-19	1.16811	0.718	0.508	8.24399e-15	ZFP36
Arteries	9.17771e-12	1.16771	0.475	0.272	2.30838e-07	PLS3
Arteries	2.48793e-13	1.16233	0.537	0.311	6.25765e-09	HERPUD1
Arteries	2.44027e-28	1.14762	0.784	0.48	6.13778e-24	CLEC14A
Arteries	2.97049e-10	1.13931	0.398	0.216	7.47138e-06	PGRMC2
Arteries	3.6174e-23	1.13498	0.66	0.338	9.09848e-19	EFNB2
Arteries	3.28868e-11	1.12972	0.386	0.186	8.27169e-07	SULF2
Arteries	2.12583e-08	1.12748	0.328	0.17	0.000534688	SYNGR2
Arteries	5.15365e-21	1.12589	0.718	0.468	1.29625e-16	ADGRF5
Arteries	1.19796e-13	1.11981	0.425	0.198	3.01311e-09	IRF9
Arteries	5.39062e-17	1.11828	0.587	0.322	1.35585e-12	CD34
Arteries	9.96961e-10	1.11752	0.351	0.172	2.50756e-05	DGKE
Arteries	3.80878e-15	1.11153	0.479	0.231	9.57985e-11	LIMS2
Arteries	3.83992e-17	1.10401	0.568	0.309	9.65816e-13	SLFN5
Arteries	4.92292e-14	1.0949	0.529	0.308	1.23821e-09	LIMA1
Arteries	3.77446e-11	1.09105	0.409	0.207	9.49352e-07	SKIL
Arteries	4.46698e-22	1.09034	0.637	0.32	1.12354e-17	ADAM15
Arteries	7.80844e-10	1.09028	0.39	0.203	1.96398e-05	ZBTB16
Arteries	3.10496e-08	1.07964	0.309	0.154	0.000780961	ENAH
Arteries	3.15204e-09	1.07562	0.332	0.162	7.92801e-05	FKBP9
Arteries	7.71518e-15	1.07314	0.402	0.173	1.94052e-10	PTPRG
Arteries	9.36146e-08	1.06838	0.301	0.15	0.00235459	CCNY
Arteries	2.55097e-24	1.0663	0.749	0.443	6.41621e-20	S100A6
Arteries	1.48706e-08	1.05745	0.336	0.17	0.000374024	ATP2B4
Arteries	3.37448e-11	1.05463	0.506	0.307	8.48749e-07	KLF3
Arteries	1.00547e-09	1.05431	0.359	0.178	2.52897e-05	APOL3
Arteries	3.94098e-15	1.04636	0.591	0.343	9.91236e-11	S1PR1
Arteries	1.58577e-10	1.04448	0.347	0.162	3.98853e-06	GAS6
Arteries	2.78814e-13	1.04179	0.537	0.317	7.01273e-09	TIE1
Arteries	7.18828e-23	1.02318	0.792	0.529	1.808e-18	PALMD
Arteries	6.60602e-14	1.02025	0.544	0.304	1.66155e-09	SNHG7
Arteries	6.33052e-18	1.01556	0.649	0.37	1.59225e-13	ADIRF
Arteries	9.0007e-11	1.01406	0.568	0.363	2.26386e-06	EMP1
Arteries	3.39084e-23	1.01078	0.795	0.566	8.52864e-19	SYNE2

### Sheet: Sinusoids
cluster	p_val	avg_log2FC	pct.1	pct.2	p_val_adj	gene
Sinusoids	6.69371e-82	5.99391	0.256	0.01	1.6836e-77	AC114291.1
Sinusoids	1.25104e-107	5.63867	0.353	0.021	3.14661e-103	PRG4
Sinusoids	1.9125e-150	5.07595	0.462	0.023	4.81032e-146	STAB2
Sinusoids	8.83211e-95	5.03221	0.318	0.018	2.22145e-90	MEG3
Sinusoids	4.19242e-86	5.0154	0.286	0.013	1.05448e-81	SLC7A8
Sinusoids	5.33242e-92	4.67884	0.307	0.014	1.34121e-87	GABRA2
Sinusoids	3.43599e-162	4.25961	0.53	0.039	8.64221e-158	CLEC4G
Sinusoids	4.32106e-108	4.23735	0.386	0.037	1.08683e-103	SLC8A1
Sinusoids	2.05151e-196	4.17366	0.613	0.049	5.15997e-192	MS4A6A
Sinusoids	2.42916e-54	4.15694	0.263	0.045	6.10982e-50	Z93241.1
Sinusoids	2.78977e-154	4.12029	0.532	0.057	7.01684e-150	SEMA3A
Sinusoids	5.43779e-131	4.1148	0.464	0.041	1.36771e-126	CXADR
Sinusoids	8.07201e-100	4.0406	0.37	0.033	2.03027e-95	AC084740.1
Sinusoids	1.50451e-89	3.88996	0.387	0.059	3.78415e-85	PLTP
Sinusoids	1.20368e-95	3.88076	0.378	0.04	3.0275e-91	CCL15
Sinusoids	1.36003e-118	3.81561	0.46	0.055	3.42075e-114	IL7R
Sinusoids	6.76699e-141	3.72883	0.562	0.095	1.70203e-136	VCAM1
Sinusoids	5.54105e-101	3.69966	0.411	0.055	1.39368e-96	SCN9A
Sinusoids	3.82404e-77	3.63309	0.299	0.024	9.61822e-73	FCGR2B
Sinusoids	3.08843e-72	3.62928	0.303	0.033	7.76801e-68	ABCC9
Sinusoids	3.28413e-84	3.6019	0.346	0.038	8.26024e-80	TIAM1
Sinusoids	2.79838e-134	3.30956	0.648	0.267	7.03849e-130	PLCG2
Sinusoids	1.6573e-53	3.25898	0.266	0.045	4.16844e-49	P3H2
Sinusoids	2.2079e-143	3.24224	0.613	0.15	5.55332e-139	LGMN
Sinusoids	3.54587e-54	3.23933	0.263	0.041	8.91858e-50	PRKCA
Sinusoids	1.30894e-117	3.18614	0.536	0.111	3.29226e-113	CD4
Sinusoids	1.45267e-167	3.14118	0.747	0.202	3.65375e-163	MAFB
Sinusoids	3.93356e-57	2.90111	0.331	0.083	9.89369e-53	ZNF117
Sinusoids	6.08704e-114	2.85857	0.606	0.248	1.53101e-109	CTSL
Sinusoids	1.21166e-46	2.81076	0.274	0.058	3.04757e-42	DOCK8
Sinusoids	4.77399e-60	2.7698	0.333	0.072	1.20075e-55	MAN1C1
Sinusoids	5.63687e-95	2.76382	0.501	0.119	1.41779e-90	NR2F1-AS1
Sinusoids	4.79591e-118	2.76327	0.591	0.198	1.20627e-113	UGCG
Sinusoids	3.95469e-139	2.75057	0.669	0.226	9.94683e-135	STAB1
Sinusoids	1.0735e-247	2.70202	0.896	0.32	2.70008e-243	NR2F1
Sinusoids	2.15668e-62	2.67717	0.38	0.108	5.42449e-58	AC007952.4
Sinusoids	5.61926e-63	2.66597	0.328	0.055	1.41336e-58	GPR182
Sinusoids	7.32444e-43	2.65859	0.315	0.105	1.84224e-38	IFRD1
Sinusoids	9.30111e-154	2.65366	0.704	0.188	2.33942e-149	MRC1
Sinusoids	1.39952e-41	2.63875	0.267	0.066	3.52007e-37	GABRE
Sinusoids	1.40391e-51	2.58801	0.326	0.09	3.5311e-47	KLHL3
Sinusoids	4.9025e-178	2.55156	0.8	0.309	1.23308e-173	CEMIP2
Sinusoids	6.22278e-46	2.51693	0.335	0.1	1.56515e-41	CXCL2
Sinusoids	1.30477e-38	2.49442	0.259	0.065	3.28175e-34	CEBPB
Sinusoids	3.7608e-25	2.48295	0.285	0.133	9.45917e-21	CCDC80
Sinusoids	1.61197e-56	2.43611	0.373	0.106	4.05443e-52	ZNF608
Sinusoids	1.72933e-46	2.38931	0.342	0.12	4.34961e-42	TMEM107
Sinusoids	2.24934e-57	2.34147	0.383	0.097	5.65753e-53	IQSEC3
Sinusoids	8.63409e-34	2.33804	0.257	0.078	2.17165e-29	CCDC144A
Sinusoids	2.56013e-60	2.33141	0.41	0.122	6.43925e-56	RHOU
Sinusoids	2.67937e-75	2.33059	0.484	0.148	6.73914e-71	MAP7D3
Sinusoids	1.09661e-41	2.3074	0.298	0.081	2.7582e-37	ZSWIM6
Sinusoids	2.1208e-38	2.29367	0.276	0.082	5.33424e-34	CTTNBP2
Sinusoids	1.5814e-64	2.28992	0.443	0.154	3.97755e-60	MIR99AHG
Sinusoids	1.19729e-80	2.26142	0.616	0.283	3.01143e-76	SLC2A3
Sinusoids	2.13726e-179	2.25089	0.832	0.36	5.37564e-175	TFPI
Sinusoids	6.53174e-143	2.24622	0.75	0.356	1.64286e-138	DAB2
Sinusoids	1.51681e-64	2.23291	0.442	0.135	3.81507e-60	FLT4
Sinusoids	2.78973e-139	2.22089	0.828	0.565	7.01673e-135	SELENOP
Sinusoids	4.62813e-61	2.21259	0.411	0.112	1.16407e-56	PIEZO2
Sinusoids	6.98502e-47	2.2101	0.362	0.118	1.75687e-42	ITSN1
Sinusoids	2.73133e-37	2.14413	0.298	0.097	6.86983e-33	DIPK2A
Sinusoids	2.46303e-38	2.10874	0.311	0.106	6.19503e-34	TBC1D4
Sinusoids	3.99525e-38	2.10001	0.282	0.073	1.00489e-33	LYVE1
Sinusoids	1.10782e-45	2.09391	0.359	0.111	2.78638e-41	SRGAP1
Sinusoids	5.81848e-81	2.08449	0.564	0.233	1.46346e-76	RALGAPA2
Sinusoids	1.79783e-50	2.06425	0.393	0.13	4.52191e-46	IL1R1
Sinusoids	1.24923e-67	2.05557	0.568	0.266	3.14206e-63	TRA2B
Sinusoids	2.518e-58	2.01542	0.456	0.161	6.33328e-54	POLR2J3
Sinusoids	9.3705e-64	1.98836	0.492	0.186	2.35687e-59	TGFBR3
Sinusoids	2.17074e-42	1.98626	0.36	0.134	5.45985e-38	HOXB3
Sinusoids	2.77026e-148	1.98338	0.844	0.559	6.96776e-144	NEAT1
Sinusoids	2.14816e-54	1.98128	0.442	0.169	5.40306e-50	CNTNAP3B
Sinusoids	2.6208e-28	1.9555	0.273	0.098	6.59184e-24	IFT74
Sinusoids	5.0738e-47	1.93859	0.393	0.136	1.27616e-42	NFKBIZ
Sinusoids	1.20336e-41	1.93406	0.392	0.163	3.0267e-37	ARRDC3
Sinusoids	4.06505e-37	1.92508	0.381	0.166	1.02244e-32	TLR4
Sinusoids	2.60473e-41	1.91272	0.384	0.151	6.55142e-37	HMBOX1
Sinusoids	3.38093e-59	1.90076	0.547	0.239	8.50372e-55	CRHBP
Sinusoids	8.44992e-27	1.89459	0.26	0.092	2.12532e-22	FBLIM1
Sinusoids	4.44783e-61	1.88997	0.515	0.216	1.11872e-56	FAM133B
Sinusoids	8.12523e-81	1.88709	0.616	0.274	2.04366e-76	MAF
Sinusoids	1.19327e-76	1.87731	0.686	0.383	3.00131e-72	DUSP6
Sinusoids	3.1111e-38	1.86945	0.357	0.134	7.82504e-34	ARHGAP26
Sinusoids	8.05921e-116	1.86398	0.812	0.394	2.02705e-111	NRP2
Sinusoids	8.7871e-28	1.84319	0.287	0.12	2.21013e-23	LINC00342
Sinusoids	8.18936e-28	1.84198	0.285	0.109	2.05979e-23	LINC00472
Sinusoids	3.31721e-44	1.82964	0.386	0.129	8.34346e-40	RASA4
Sinusoids	1.74961e-47	1.81046	0.445	0.186	4.40061e-43	SEMA6A
Sinusoids	3.44981e-31	1.80992	0.315	0.125	8.67697e-27	SERINC5
Sinusoids	1.93202e-38	1.80196	0.364	0.137	4.85943e-34	ZEB2
Sinusoids	4.48043e-40	1.79685	0.391	0.161	1.12692e-35	MLXIP
Sinusoids	4.29326e-29	1.79258	0.292	0.125	1.07984e-24	MYSM1
Sinusoids	2.03637e-188	1.78856	0.949	0.518	5.12188e-184	DNASE1L3
Sinusoids	2.1391e-52	1.78278	0.484	0.238	5.38026e-48	XIST
Sinusoids	9.48389e-33	1.7778	0.329	0.15	2.38539e-28	GFOD2
Sinusoids	3.38345e-105	1.77667	0.806	0.511	8.51005e-101	IL6ST
Sinusoids	1.00166e-74	1.76303	0.685	0.363	2.51937e-70	CCNL1
Sinusoids	1.70959e-68	1.74494	0.665	0.331	4.29996e-64	FOSB
Sinusoids	1.94127e-60	1.73163	0.688	0.436	4.88269e-56	DDX3X
Sinusoids	1.29377e-38	1.73026	0.385	0.149	3.25408e-34	HELZ
Sinusoids	1.68063e-75	1.72889	0.514	0.143	4.22712e-71	C7
Sinusoids	6.24483e-26	1.68513	0.276	0.109	1.5707e-21	BMP2K
Sinusoids	2.10032e-93	1.67958	0.778	0.451	5.28272e-89	LPAR6
Sinusoids	1.96697e-25	1.67403	0.286	0.125	4.94733e-21	ANKRD36C
Sinusoids	2.64882e-44	1.67129	0.479	0.235	6.66232e-40	TSPAN7
Sinusoids	5.46425e-28	1.6556	0.326	0.148	1.37437e-23	MAML2
Sinusoids	1.22464e-43	1.59617	0.529	0.272	3.0802e-39	THBD
Sinusoids	2.45992e-45	1.59201	0.642	0.457	6.18718e-41	SRSF7
Sinusoids	3.44996e-35	1.5843	0.47	0.246	8.67734e-31	SLC38A2
Sinusoids	8.58497e-67	1.57398	0.638	0.287	2.15929e-62	NR2F2
Sinusoids	3.01188e-45	1.53676	0.504	0.22	7.57548e-41	C11orf96
Sinusoids	7.99643e-23	1.52554	0.413	0.258	2.01126e-18	HES1
Sinusoids	1.07569e-28	1.52314	0.355	0.202	2.70558e-24	NUFIP2
Sinusoids	1.63886e-25	1.52265	0.325	0.157	4.12205e-21	SRGAP2
Sinusoids	2.92475e-93	1.5167	0.811	0.527	7.35632e-89	ARGLU1
Sinusoids	1.48854e-31	1.5096	0.374	0.172	3.74397e-27	EPS15
Sinusoids	9.29263e-32	1.47542	0.405	0.194	2.33728e-27	KANSL1
Sinusoids	1.37566e-20	1.46328	0.264	0.106	3.46006e-16	ATF3
Sinusoids	6.53314e-27	1.45596	0.39	0.207	1.64322e-22	HSPA1B
Sinusoids	3.67136e-46	1.45151	0.549	0.287	9.23422e-42	FTX
Sinusoids	3.03328e-24	1.4513	0.34	0.169	7.6293e-20	SPG7
Sinusoids	1.62175e-40	1.44796	0.532	0.3	4.07902e-36	PPP1R15A
Sinusoids	1.30464e-22	1.44611	0.313	0.154	3.28142e-18	LONP2
Sinusoids	5.59292e-21	1.43243	0.307	0.154	1.40673e-16	SNHG14
Sinusoids	5.935e-36	1.43136	0.465	0.244	1.49277e-31	PEAK1
Sinusoids	4.18928e-32	1.42358	0.417	0.201	1.05369e-27	AP2A2
Sinusoids	5.09898e-26	1.40676	0.352	0.176	1.2825e-21	LRCH1
Sinusoids	4.46545e-26	1.39292	0.336	0.146	1.12315e-21	PLSCR4
Sinusoids	1.62854e-24	1.39265	0.4	0.214	4.0961e-20	AC020916.1
Sinusoids	3.72375e-24	1.38872	0.354	0.172	9.36596e-20	PHLDB2
Sinusoids	1.77249e-28	1.38044	0.385	0.187	4.45816e-24	KALRN
Sinusoids	3.85848e-26	1.37447	0.398	0.219	9.70486e-22	INSR
Sinusoids	1.92561e-23	1.36135	0.459	0.282	4.84328e-19	FAM43A
Sinusoids	4.60866e-31	1.35814	0.443	0.25	1.15917e-26	HIF1A
Sinusoids	3.68445e-24	1.34779	0.333	0.183	9.26713e-20	STX16
Sinusoids	4.9411e-27	1.34233	0.368	0.184	1.24279e-22	MAN1A1
Sinusoids	2.24826e-22	1.33383	0.37	0.213	5.65482e-18	MED13L
Sinusoids	2.00076e-58	1.33241	0.817	0.595	5.03232e-54	JUN
Sinusoids	3.20953e-24	1.32679	0.355	0.2	8.07261e-20	CCNL2
Sinusoids	1.65571e-57	1.32659	0.693	0.405	4.16443e-53	NOTCH4
Sinusoids	1.59772e-37	1.3235	0.555	0.32	4.01859e-33	RSRP1
Sinusoids	4.2815e-26	1.32316	0.387	0.204	1.07688e-21	SLC25A37
Sinusoids	6.32847e-27	1.30955	0.398	0.223	1.59174e-22	ERICH1
Sinusoids	1.12408e-34	1.30525	0.515	0.277	2.82728e-30	AKAP9
Sinusoids	1.69267e-23	1.30495	0.359	0.199	4.2574e-19	TUG1
Sinusoids	3.54755e-40	1.29687	0.568	0.322	8.92279e-36	PLPP3
Sinusoids	4.63041e-41	1.288	0.653	0.438	1.16464e-36	KLF6
Sinusoids	3.8369e-44	1.28629	0.649	0.359	9.65056e-40	AKAP12
Sinusoids	3.9724e-51	1.28286	0.691	0.475	9.99139e-47	FUS
Sinusoids	2.14911e-63	1.27831	0.885	0.65	5.40544e-59	CCL14
Sinusoids	1.33255e-25	1.25921	0.41	0.219	3.35164e-21	HECW2
Sinusoids	3.87319e-25	1.24344	0.417	0.238	9.74186e-21	EWSR1
Sinusoids	2.21365e-23	1.23611	0.393	0.217	5.56778e-19	RERE
Sinusoids	2.13078e-26	1.231	0.429	0.223	5.35933e-22	LYST
Sinusoids	2.59321e-25	1.22885	0.437	0.261	6.52245e-21	GIMAP5
Sinusoids	1.1249e-61	1.22549	0.83	0.583	2.82935e-57	ZFP36L1
Sinusoids	5.53457e-31	1.21581	0.496	0.299	1.39206e-26	ODF2L
Sinusoids	1.86894e-20	1.21505	0.351	0.188	4.70077e-16	FCHSD2
Sinusoids	3.05809e-76	1.21448	0.852	0.517	7.6917e-72	FOS
Sinusoids	1.62179e-26	1.21182	0.416	0.217	4.07913e-22	SMTN
Sinusoids	1.98691e-20	1.19512	0.346	0.19	4.99747e-16	CD55
Sinusoids	3.50307e-28	1.19172	0.469	0.267	8.81092e-24	GCC2
Sinusoids	1.49671e-19	1.1843	0.367	0.204	3.76452e-15	CCDC88A
Sinusoids	4.32668e-21	1.18273	0.373	0.214	1.08825e-16	PSMA3-AS1
Sinusoids	2.07419e-40	1.17832	0.64	0.392	5.21701e-36	PNISR
Sinusoids	6.86577e-22	1.16504	0.29	0.119	1.72688e-17	VCAN
Sinusoids	5.76717e-26	1.1619	0.602	0.409	1.45056e-21	SAT1
Sinusoids	6.57289e-21	1.15305	0.381	0.219	1.65321e-16	RBM5
Sinusoids	5.06704e-44	1.14375	0.651	0.403	1.27446e-39	PPFIBP1
Sinusoids	2.28018e-41	1.14065	0.647	0.407	5.7351e-37	ETS2
Sinusoids	7.53553e-30	1.13878	0.514	0.296	1.89534e-25	ACTN1
Sinusoids	1.63918e-26	1.13707	0.436	0.226	4.12286e-22	MYO10
Sinusoids	8.01908e-29	1.13662	0.498	0.292	2.01696e-24	FZD4
Sinusoids	1.73553e-38	1.13589	0.724	0.502	4.36521e-34	IER2
Sinusoids	1.09446e-20	1.12933	0.396	0.227	2.75278e-16	KIAA1109
Sinusoids	6.02823e-46	1.10437	0.733	0.492	1.51622e-41	MACF1
Sinusoids	4.38457e-26	1.10367	0.475	0.267	1.10281e-21	ARID1B
Sinusoids	3.35446e-40	1.09366	0.728	0.502	8.43715e-36	JUND
Sinusoids	5.2832e-22	1.09313	0.427	0.26	1.32883e-17	DLC1
Sinusoids	1.0442e-17	1.09204	0.349	0.198	2.62636e-13	AFF1
Sinusoids	6.88395e-29	1.07486	0.58	0.378	1.73145e-24	STAT3
Sinusoids	2.18663e-21	1.07246	0.447	0.274	5.49982e-17	IL33
Sinusoids	5.50516e-23	1.05941	0.509	0.348	1.38466e-18	FAM167B
Sinusoids	3.33091e-22	1.05274	0.436	0.245	8.37791e-18	ACACB
Sinusoids	3.01433e-49	1.04277	0.772	0.546	7.58164e-45	DDX17
Sinusoids	2.74525e-35	1.03533	0.399	0.158	6.90484e-31	LPL
Sinusoids	1.20333e-24	1.02685	0.531	0.345	3.02662e-20	SF1
Sinusoids	2.78264e-39	1.01034	0.664	0.417	6.99889e-35	KDR
Sinusoids	5.09793e-16	1.00418	0.347	0.194	1.28223e-11	CHD2
Sinusoids	2.38659e-25	1.00036	0.523	0.341	6.00274e-21	RNF213

### Sheet: Capillaries
cluster	p_val	avg_log2FC	pct.1	pct.2	p_val_adj	gene
Capillaries	5.23219e-50	3.84656	0.402	0.074	1.316e-45	TIMP4
Capillaries	5.06243e-46	3.64925	0.432	0.094	1.2733e-41	APOD
Capillaries	8.02899e-88	3.59676	0.628	0.135	2.01945e-83	CA4
Capillaries	5.97067e-31	2.95705	0.259	0.032	1.50174e-26	PKP1
Capillaries	3.58391e-21	2.66027	0.263	0.067	9.01424e-17	F2RL3
Capillaries	7.43672e-35	2.58596	0.421	0.122	1.87048e-30	TNFRSF4
Capillaries	5.20842e-35	2.3837	0.429	0.116	1.31002e-30	VSIR
Capillaries	3.1879e-57	2.33913	0.594	0.131	8.0182e-53	COL15A1
Capillaries	6.76513e-59	2.16936	0.726	0.255	1.70156e-54	AQP1
Capillaries	1.21504e-27	2.09234	0.429	0.139	3.05608e-23	INHBB
Capillaries	9.24949e-22	2.06798	0.35	0.115	2.32643e-17	EDNRB
Capillaries	5.73391e-33	1.97045	0.489	0.151	1.44219e-28	FMO2
Capillaries	3.3544e-76	1.96674	0.88	0.603	8.43698e-72	CLDN5
Capillaries	5.75304e-69	1.9646	0.85	0.431	1.44701e-64	MGLL
Capillaries	4.78726e-17	1.95809	0.293	0.097	1.20409e-12	FADS3
Capillaries	6.78488e-21	1.91474	0.331	0.099	1.70653e-16	MCF2L
Capillaries	3.15033e-85	1.91466	0.944	0.521	7.92371e-81	SPARCL1
Capillaries	3.72962e-14	1.88769	0.282	0.104	9.38074e-10	CREB5
Capillaries	2.28753e-18	1.70882	0.383	0.161	5.75361e-14	NEURL1B
Capillaries	1.6371e-20	1.69876	0.414	0.159	4.11764e-16	ATP2B4
Capillaries	2.87749e-17	1.68782	0.357	0.151	7.23746e-13	LAMC1
Capillaries	5.78005e-13	1.6826	0.301	0.121	1.4538e-08	CD82
Capillaries	2.24898e-29	1.67127	0.568	0.273	5.65662e-25	TPM1
Capillaries	8.68036e-17	1.65576	0.35	0.128	2.18328e-12	LXN
Capillaries	8.36094e-31	1.60675	0.632	0.299	2.10294e-26	GPIHBP1
Capillaries	5.46901e-15	1.59097	0.335	0.138	1.37557e-10	LHFPL6
Capillaries	5.83306e-17	1.54913	0.414	0.18	1.46713e-12	ARHGAP18
Capillaries	6.5207e-34	1.53674	0.692	0.338	1.64009e-29	RGCC
Capillaries	4.90249e-17	1.53092	0.387	0.162	1.23307e-12	TSPAN13
Capillaries	2.69649e-14	1.50123	0.376	0.174	6.78221e-10	EHD2
Capillaries	3.03563e-15	1.47724	0.398	0.18	7.63521e-11	NEDD9
Capillaries	5.31825e-20	1.4769	0.451	0.203	1.33765e-15	H19
Capillaries	1.11148e-18	1.47415	0.508	0.272	2.7956e-14	EFCAB14
Capillaries	4.868e-23	1.42956	0.556	0.29	1.2244e-18	CAV2
Capillaries	4.89472e-41	1.41473	0.774	0.461	1.23112e-36	RTN4
Capillaries	1.02005e-16	1.41261	0.455	0.213	2.56562e-12	NAV1
Capillaries	6.21618e-31	1.403	0.695	0.341	1.56349e-26	ITGA6
Capillaries	6.5085e-48	1.39795	0.891	0.542	1.63702e-43	CAV1
Capillaries	1.24638e-38	1.39467	0.82	0.473	3.13491e-34	GSN
Capillaries	3.41918e-11	1.38927	0.297	0.126	8.59991e-07	AQP7
Capillaries	7.54892e-27	1.38861	0.643	0.331	1.8987e-22	CD300LG
Capillaries	8.73823e-32	1.38389	0.823	0.571	2.19784e-27	FABP5
Capillaries	2.10536e-13	1.36488	0.368	0.166	5.29541e-09	ABLIM3
Capillaries	5.70952e-17	1.34544	0.481	0.233	1.43606e-12	MCAM
Capillaries	2.40646e-10	1.34381	0.297	0.131	6.05273e-06	MYO5C
Capillaries	3.86232e-13	1.27743	0.387	0.199	9.71451e-09	IFNGR1
Capillaries	3.81089e-36	1.25234	0.865	0.567	9.58515e-32	TIMP3
Capillaries	1.49392e-14	1.24862	0.485	0.266	3.75751e-10	DDIT4
Capillaries	1.71052e-14	1.24228	0.466	0.238	4.3023e-10	SMAD1
Capillaries	4.05108e-10	1.2376	0.316	0.145	1.01893e-05	TMEM47
Capillaries	8.58896e-10	1.22549	0.331	0.167	2.1603e-05	FGFR1
Capillaries	2.75484e-09	1.18354	0.357	0.204	6.92898e-05	CTSH
Capillaries	3.78511e-36	1.18216	0.925	0.772	9.52031e-32	CD36
Capillaries	1.20947e-15	1.1714	0.429	0.19	3.04206e-11	CTNNBIP1
Capillaries	1.03397e-09	1.16242	0.402	0.238	2.60065e-05	ITM2A
Capillaries	7.8332e-13	1.1597	0.466	0.247	1.97021e-08	TMEM88
Capillaries	3.38399e-20	1.15654	0.669	0.419	8.51141e-16	LGALS3
Capillaries	5.67478e-13	1.1383	0.459	0.247	1.42732e-08	PTPRM
Capillaries	4.46601e-13	1.13603	0.477	0.277	1.12329e-08	KANK3
Capillaries	1.16508e-09	1.12939	0.387	0.212	2.93041e-05	ABLIM1
Capillaries	1.53302e-38	1.12735	0.88	0.598	3.85585e-34	PECAM1
Capillaries	4.66846e-14	1.12095	0.492	0.258	1.17421e-09	FILIP1
Capillaries	1.3627e-10	1.10835	0.353	0.168	3.42747e-06	WFS1
Capillaries	2.57417e-10	1.1057	0.406	0.219	6.47456e-06	CDKN1C
Capillaries	7.63076e-20	1.1042	0.729	0.506	1.91929e-15	COL4A1
Capillaries	6.28474e-12	1.0985	0.361	0.163	1.58074e-07	JAM2
Capillaries	2.469e-25	1.03825	0.774	0.48	6.21003e-21	CLEC14A
Capillaries	1.73871e-15	1.03419	0.59	0.355	4.3732e-11	MTUS1
Capillaries	2.26477e-07	1.02247	0.361	0.211	0.00569636	RPN1
Capillaries	3.74372e-13	1.01548	0.376	0.167	9.41621e-09	ANKRD29
Capillaries	9.32319e-11	1.00272	0.429	0.229	2.34497e-06	LAMB1
Capillaries	2.65817e-19	1.00114	0.613	0.318	6.68582e-15	CD34

### Sheet: Venous
cluster	p_val	avg_log2FC	pct.1	pct.2	p_val_adj	gene
Venous	1.75195e-60	3.76608	0.441	0.063	4.40651e-56	ACKR1
Venous	7.91051e-50	3.57041	0.408	0.074	1.98965e-45	CLU
Venous	9.58568e-28	2.86112	0.274	0.053	2.41099e-23	SLCO2A1
Venous	2.07419e-21	2.69671	0.258	0.063	5.217e-17	SELE
Venous	6.792e-58	2.69331	0.612	0.226	1.70832e-53	PLAT
Venous	2.26696e-45	1.99403	0.629	0.226	5.70185e-41	RAMP3
Venous	3.23122e-20	1.83021	0.365	0.136	8.12717e-16	MMRN1
Venous	2.81509e-30	1.80294	0.482	0.166	7.08051e-26	DUSP23
Venous	1.98208e-48	1.64778	0.769	0.345	4.98534e-44	ADIRF
Venous	3.65075e-30	1.59078	0.538	0.213	9.18236e-26	ITM2A
Venous	6.72965e-27	1.5429	0.465	0.165	1.69264e-22	LTC4S
Venous	4.55744e-14	1.51762	0.318	0.127	1.14629e-09	FAM110D
Venous	1.35739e-46	1.51342	0.806	0.463	3.4141e-42	VWF
Venous	1.19577e-20	1.48537	0.418	0.162	3.00761e-16	PMP22
Venous	2.23257e-14	1.39364	0.365	0.158	5.61536e-10	VCAN
Venous	4.6236e-14	1.37877	0.385	0.219	1.16293e-09	MTRNR2L8
Venous	9.22921e-25	1.34392	0.545	0.246	2.32133e-20	ARL4A
Venous	4.2829e-17	1.34337	0.445	0.203	1.07723e-12	PRSS23
Venous	1.07301e-21	1.33549	0.355	0.117	2.69884e-17	TSHZ2
Venous	1.16508e-16	1.25216	0.365	0.145	2.93042e-12	GPM6A
Venous	4.55232e-13	1.24734	0.351	0.156	1.145e-08	HLA-DQB1
Venous	2.23026e-18	1.24438	0.542	0.28	5.60955e-14	HLA-DPB1
Venous	3.13398e-16	1.22617	0.314	0.115	7.88259e-12	ADGRG6
Venous	6.25916e-13	1.21933	0.388	0.187	1.5743e-08	PCDH17
Venous	4.64587e-18	1.20873	0.401	0.165	1.16853e-13	ENTPD1
Venous	6.23292e-26	1.20733	0.569	0.249	1.5677e-21	SNCG
Venous	2.51751e-22	1.19102	0.669	0.394	6.33205e-18	HLA-DRA
Venous	6.38192e-13	1.19056	0.271	0.106	1.60518e-08	MYRIP
Venous	6.13567e-16	1.17029	0.468	0.228	1.54324e-11	HEG1
Venous	2.70029e-13	1.15182	0.298	0.12	6.79178e-09	MALL
Venous	1.56172e-14	1.14948	0.331	0.136	3.92803e-10	TSPAN5
Venous	3.92794e-13	1.12377	0.478	0.258	9.87955e-09	C7
Venous	2.06227e-10	1.09511	0.278	0.121	5.18701e-06	EGLN1
Venous	1.30717e-10	1.09466	0.274	0.118	3.28778e-06	SH3BGRL2
Venous	8.99413e-20	1.08571	0.625	0.346	2.2622e-15	HLA-DPA1
Venous	1.67864e-10	1.06293	0.365	0.185	4.22212e-06	NUAK1
Venous	3.2286e-34	1.05951	0.913	0.628	8.12056e-30	CD74
Venous	2.91596e-21	1.04953	0.635	0.344	7.33422e-17	ITGA6
Venous	8.63174e-20	1.04297	0.642	0.377	2.17106e-15	CNN3
Venous	1.63484e-18	1.02472	0.592	0.317	4.11194e-14	ARL6IP5
