## Supplemental tables 1-12 for "Single-cell profiling reveals a novel RAB13+ endothelial subpopulation and profibrotic mesenchymal cells in the aged human bone marrow"

### Sheet: RAB13 MARKERS
p_val	avg_log2FC	pct.1	pct.2	p_val_adj	gene
7.74465e-165	2.84363	0.833	0.429	1.95583e-160	RAB13
7.46541e-184	2.79293	0.887	0.438	1.88531e-179	LGALS1
1.07714e-88	2.14034	0.695	0.341	2.72022e-84	ANP32B
9.78552e-140	2.09202	0.842	0.488	2.47123e-135	NPM1
1.87142e-195	2.06497	1	0.937	4.72609e-191	TMSB4X
1.36037e-181	2.01342	0.941	0.657	3.43549e-177	GAPDH
2.72248e-72	1.98228	0.611	0.352	6.87536e-68	DYNC1LI2
8.90031e-127	1.94357	0.81	0.478	2.24768e-122	HNRNPA1
2.73628e-139	1.90582	0.977	0.697	6.91019e-135	VIM
2.52748e-120	1.88535	0.828	0.469	6.3829e-116	NAP1L1
1.99646e-83	1.79409	0.869	0.651	5.04186e-79	SPARC
1.70043e-167	1.79407	0.943	0.693	4.29427e-163	RPLP0
1.06014e-73	1.79302	0.683	0.293	2.67728e-69	IL32
6.11074e-177	1.75663	0.986	0.776	1.54321e-172	RPL18A
9.0086e-85	1.75311	0.597	0.229	2.27503e-80	LDHB
1.45462e-177	1.75308	0.986	0.809	3.6735e-173	RPS2
1.76088e-179	1.72098	0.986	0.793	4.44693e-175	RPS3
4.78169e-123	1.68904	0.9	0.524	1.20757e-118	EEF1B2
1.10509e-49	1.65714	0.477	0.199	2.7908e-45	NES
5.83091e-169	1.64891	0.989	0.846	1.47254e-164	RPL28
8.9062e-40	1.6249	0.527	0.275	2.24917e-35	CCND1
2.16937e-150	1.58474	0.968	0.724	5.47853e-146	RPL14
5.61414e-166	1.57493	0.998	0.887	1.4178e-161	RPLP1
3.75667e-154	1.56843	0.993	0.855	9.48708e-150	RPS18
1.93691e-119	1.55351	0.898	0.668	4.89148e-115	PPIA
1.46932e-78	1.5475	0.747	0.482	3.71063e-74	MIF
1.17928e-111	1.5392	0.839	0.561	2.97815e-107	RPSA
3.72556e-97	1.53743	0.803	0.472	9.40853e-93	NME2
1.13974e-141	1.52109	0.984	0.779	2.8783e-137	RPL27A
1.86365e-105	1.51719	0.919	0.746	4.70647e-101	ACTG1
2.01894e-137	1.51679	0.989	0.801	5.09862e-133	RPS3A
1.3163e-58	1.51326	0.749	0.411	3.32419e-54	S100A6
1.75438e-142	1.50224	0.995	0.85	4.43051e-138	RPL26
7.22038e-116	1.49451	0.937	0.619	1.82343e-111	RPS5
1.08983e-105	1.49321	0.876	0.64	2.75225e-101	FKBP1A
1.31618e-138	1.49052	0.984	0.804	3.32387e-134	RPS19
3.71545e-130	1.48781	0.995	0.902	9.38299e-126	TMSB10
7.50552e-72	1.48234	0.724	0.449	1.89544e-67	SET
5.1612e-47	1.4804	0.498	0.213	1.30341e-42	SYNPO
9.09929e-63	1.48012	0.649	0.299	2.29793e-58	RPS4Y1
5.68294e-54	1.48006	0.622	0.335	1.43517e-49	MAP4
2.26948e-144	1.47639	0.995	0.854	5.73135e-140	RPS12
1.00865e-91	1.46611	0.853	0.694	2.54725e-87	CFL1
1.19728e-144	1.46554	0.986	0.818	3.02361e-140	RPL13A
2.19463e-128	1.46359	0.982	0.805	5.54232e-124	RPL3
4.06689e-107	1.46022	0.921	0.702	1.02705e-102	RPL17
8.57622e-44	1.45209	0.579	0.569	2.16584e-39	TUBA1B
2.18949e-139	1.44822	0.966	0.719	5.52934e-135	UBA52
1.15739e-79	1.44685	0.803	0.543	2.92287e-75	SH3BGRL3
3.55688e-85	1.4379	0.781	0.633	8.98254e-81	PFN1
4.02691e-78	1.43642	0.828	0.626	1.01696e-73	S100A11
6.40674e-46	1.4266	0.434	0.159	1.61796e-41	KIF1C
3.24269e-152	1.42486	0.998	0.895	8.1891e-148	RPL41
5.73123e-88	1.42226	0.826	0.492	1.44737e-83	RPS10
1.33169e-126	1.41808	0.973	0.748	3.36305e-122	RPL23A
4.05536e-134	1.40653	0.986	0.799	1.02414e-129	RPL7A
4.57131e-139	1.40392	0.995	0.784	1.15444e-134	RPS13
2.52842e-101	1.40183	0.857	0.592	6.38527e-97	EEF1G
7.24179e-72	1.39454	0.762	0.537	1.82884e-67	PABPC1
8.03317e-120	1.39143	0.98	0.805	2.0287e-115	RPL12
1.95629e-122	1.3888	0.973	0.776	4.94041e-118	RPS9
9.65937e-84	1.38576	0.864	0.553	2.43938e-79	UQCRB
5.70542e-83	1.38391	0.846	0.666	1.44085e-78	TPM4
6.05931e-130	1.38218	0.984	0.816	1.53022e-125	RPL37A
1.71909e-112	1.38137	0.977	0.77	4.34139e-108	RPL21
6.16603e-129	1.36916	0.989	0.809	1.55717e-124	RPL15
1.45125e-118	1.35723	0.977	0.775	3.66498e-114	RPS11
1.21527e-130	1.35661	0.998	0.934	3.06905e-126	EEF1A1
9.3945e-39	1.34379	0.416	0.167	2.37249e-34	PTPN11
3.4245e-122	1.33811	0.982	0.811	8.64823e-118	RPL37
3.56521e-108	1.33064	0.957	0.689	9.00359e-104	RPL10A
5.92508e-93	1.32838	0.862	0.579	1.49632e-88	RPL4
7.39575e-67	1.31794	0.733	0.429	1.86772e-62	SNHG29
7.08276e-131	1.31723	0.986	0.843	1.78868e-126	RPLP2
2.16184e-40	1.31664	0.443	0.203	5.45951e-36	PKM
7.09935e-128	1.31137	0.995	0.886	1.79287e-123	RPL13
2.71937e-84	1.30966	0.878	0.604	6.8675e-80	RPS17
3.57425e-66	1.30332	0.857	0.711	9.02641e-62	ANXA2
1.01053e-115	1.29786	0.966	0.751	2.552e-111	RPL7
1.0527e-118	1.29746	0.989	0.86	2.65848e-114	RPS8
4.25889e-121	1.29321	0.986	0.845	1.07554e-116	RPS6
3.46931e-97	1.29244	0.937	0.69	8.7614e-93	RPL31
5.41338e-101	1.29103	0.952	0.755	1.36709e-96	RPL23
1.48021e-129	1.28849	0.991	0.866	3.73813e-125	RPS24
6.72406e-119	1.28623	0.982	0.824	1.69809e-114	RPL6
3.41021e-115	1.28143	0.982	0.808	8.61215e-111	RPL29
1.49345e-117	1.2806	0.964	0.784	3.77157e-113	RPS16
4.3704e-120	1.27436	0.989	0.817	1.1037e-115	RPL19
2.38431e-114	1.27287	0.984	0.818	6.02133e-110	RPS15A
2.2618e-59	1.27256	0.912	0.856	5.71195e-55	ACTB
5.31709e-52	1.27184	0.656	0.45	1.34278e-47	ANXA5
9.61526e-39	1.2713	0.509	0.254	2.42824e-34	FLNA
1.49028e-112	1.27069	0.955	0.775	3.76356e-108	RPL35
1.40614e-100	1.27046	0.939	0.725	3.55106e-96	RACK1
5.94308e-108	1.26679	0.989	0.791	1.50087e-103	RPS4X
5.58103e-113	1.26518	0.989	0.814	1.40943e-108	RPS27A
6.76066e-121	1.26431	0.986	0.798	1.70734e-116	RPL36
9.16233e-64	1.26185	0.903	0.779	2.31385e-59	CALM1
2.53092e-122	1.2617	0.982	0.808	6.39159e-118	RPS7
1.62398e-67	1.25932	0.747	0.45	4.1012e-63	SLC25A6
1.87686e-101	1.25807	0.93	0.68	4.73982e-97	RPL27
8.40956e-109	1.25218	1	0.88	2.12375e-104	RPL10
6.45283e-114	1.2367	0.986	0.861	1.6296e-109	RPL32
3.66438e-109	1.23567	0.973	0.789	9.25402e-105	RPS20
5.46478e-56	1.22191	0.661	0.399	1.38007e-51	ARPC1B
3.2882e-82	1.22044	0.986	0.907	8.30403e-78	PTMA
1.12467e-103	1.21936	0.977	0.813	2.84025e-99	RPL9
6.98484e-112	1.21191	0.975	0.799	1.76395e-107	RPL8
1.07485e-92	1.2116	0.93	0.733	2.71444e-88	RPL36A
1.30048e-46	1.2091	0.615	0.334	3.28423e-42	NSA2
7.07836e-99	1.20722	0.937	0.793	1.78757e-94	SERF2
1.71895e-109	1.20669	0.989	0.841	4.34105e-105	RPS23
3.97602e-31	1.20633	0.495	0.255	1.0041e-26	RFLNB
1.13888e-94	1.20453	0.95	0.772	2.87614e-90	RPL5
4.81815e-34	1.18295	0.624	0.478	1.21678e-29	MAP4K4
1.59259e-37	1.17061	0.518	0.29	4.02192e-33	ENO1
1.00562e-26	1.16307	0.511	0.356	2.53958e-22	ZEB1
5.01427e-96	1.16161	0.991	0.822	1.2663e-91	RPL30
3.56676e-102	1.15814	0.982	0.809	9.00748e-98	RPS15
1.2063e-103	1.15812	0.986	0.822	3.0464e-99	RPL39
1.96944e-49	1.15505	0.638	0.361	4.97362e-45	PPDPF
8.04851e-84	1.14108	0.952	0.716	2.03257e-79	NACA
9.99893e-94	1.13693	0.959	0.778	2.52513e-89	RPL24
1.27493e-98	1.13266	0.991	0.852	3.21971e-94	RPS14
3.01615e-63	1.12935	0.835	0.556	7.61699e-59	COX4I1
2.64358e-63	1.12711	0.871	0.659	6.67609e-59	YBX1
1.39824e-58	1.11463	0.817	0.584	3.53113e-54	PTMS
4.64188e-92	1.10849	0.982	0.85	1.17226e-87	RPL11
2.22775e-95	1.09826	0.977	0.788	5.62595e-91	RPL18
1.24909e-43	1.09799	0.622	0.414	3.15445e-39	TXN
6.62152e-41	1.09447	0.81	0.615	1.6722e-36	CAVIN1
1.12515e-77	1.09169	0.928	0.708	2.84145e-73	RPS21
1.1457e-93	1.08406	0.995	0.941	2.89335e-89	TPT1
1.284e-90	1.0782	0.984	0.816	3.24261e-86	RPS25
1.9413e-60	1.07611	0.794	0.526	4.90256e-56	OST4
6.27208e-35	1.06924	0.518	0.272	1.58395e-30	EIF5A
2.02075e-59	1.06345	0.83	0.583	5.10319e-55	BTF3
1.312e-40	1.06207	0.491	0.231	3.31334e-36	PPP1R14B
1.25538e-33	1.04207	0.679	0.489	3.17034e-29	SERBP1
4.46916e-49	1.0409	0.679	0.416	1.12864e-44	UQCRH
7.9872e-51	1.04047	0.778	0.544	2.01709e-46	EEF2
1.77537e-71	1.03175	0.939	0.743	4.48351e-67	RPL38
2.97898e-82	1.02845	0.968	0.799	7.52311e-78	RPL22
1.73984e-39	1.02652	0.67	0.449	4.3938e-35	RBM3
5.75648e-76	1.02159	0.971	0.802	1.45374e-71	RPL35A
3.36065e-26	1.02147	0.439	0.209	8.48698e-22	CAVIN3

### Sheet: RAB13 GO ORA
ID	Description	GeneRatio	BgRatio	pvalue	p.adjust	qvalue	geneID	Count
GO:0002181	cytoplasmic translation	81/178	148/18722	5.73695e-131	1.30114e-127	1.20476e-127	RPL18A/RPS2/RPS3/RPL28/RPL14/RPLP1/RPS18/RPSA/RPL27A/RPS3A/RPL26/RPS5/RPS19/RPS12/RPL13A/RPL3/RPL17/UBA52/RPL41/RPS10/RPL23A/RPL7A/RPS13/RPL12/RPS9/RPL37A/RPL21/RPL15/RPS11/RPL37/RPL10A/RPL4/RPLP2/PKM/RPL13/RPL7/RPS8/RPS6/RPL31/RPL23/RPS24/RPL6/RPL29/RPS16/RPL19/RPS15A/RPL35/RPS4X/RPS27A/RPL36/RPS7/RPL27/RPL10/RPL32/RPS20/RPL9/RPL8/RPL36A/RPS23/RPL5/RPL30/RPS15/RPL39/RPL24/RPS14/RPL11/RPL18/RPS21…	81
GO:0022613	ribonucleoprotein complex biogenesis	39/178	463/18722	6.10899e-26	6.92759e-23	6.41444e-23	NPM1/RPL14/RPSA/RPL26/RPS5/RPS19/RPL13A/RPL3/RPL23A/RPL7A/RPL10A/RPL7/RPS8/RPS6/RPS24/RPL6/RPS16/RPL35/RPS7/RPL27/RPL10/NSA2/RPL5/RPS15/RPL24/RPS14/RPL11/RPS21/RPS25/RPL38/RPL35A/EIF4B/EIF3F/HSP90AB1/EIF3E/RPS28/RPS27/SNRPD2/EIF3H	39
GO:0042254	ribosome biogenesis	32/178	299/18722	1.54242e-24	1.16607e-21	1.07969e-21	NPM1/RPL14/RPSA/RPL26/RPS5/RPS19/RPL3/RPL23A/RPL7A/RPL10A/RPL7/RPS8/RPS6/RPS24/RPL6/RPS16/RPL35/RPS7/RPL27/RPL10/NSA2/RPL5/RPS15/RPL24/RPS14/RPL11/RPS21/RPS25/RPL38/RPL35A/RPS28/RPS27	32
GO:0042273	ribosomal large subunit biogenesis	17/178	72/18722	1.67834e-19	9.51616e-17	8.81126e-17	NPM1/RPL14/RPL26/RPL3/RPL23A/RPL7A/RPL10A/RPL7/RPL6/RPL35/RPL10/NSA2/RPL5/RPL24/RPL11/RPL38/RPL35A	17
GO:0042255	ribosome assembly	16/178	61/18722	3.14229e-19	1.42534e-16	1.31976e-16	NPM1/RPSA/RPS5/RPS19/RPL3/RPL23A/RPL6/RPL10/RPL5/RPS15/RPL24/RPS14/RPL11/RPL38/RPS28/RPS27	16
GO:0042274	ribosomal small subunit biogenesis	16/178	73/18722	7.40339e-18	2.79848e-15	2.59118e-15	NPM1/RPSA/RPS5/RPS19/RPS8/RPS6/RPS24/RPS16/RPS7/RPS15/RPS14/RPS21/RPS25/RPL38/RPS28/RPS27	16
GO:0006364	rRNA processing	23/178	225/18722	2.16919e-17	7.02819e-15	6.50758e-15	RPL14/RPL26/RPS19/RPL7A/RPL10A/RPL7/RPS8/RPS6/RPS24/RPS16/RPL35/RPS7/RPL27/NSA2/RPL5/RPS15/RPS14/RPL11/RPS21/RPS25/RPL35A/RPS28/RPS27	23
GO:0016072	rRNA metabolic process	23/178	236/18722	6.29575e-17	1.78484e-14	1.65263e-14	RPL14/RPL26/RPS19/RPL7A/RPL10A/RPL7/RPS8/RPS6/RPS24/RPS16/RPL35/RPS7/RPL27/NSA2/RPL5/RPS15/RPS14/RPL11/RPS21/RPS25/RPL35A/RPS28/RPS27	23
GO:0022618	ribonucleoprotein complex assembly	22/178	220/18722	1.7974e-16	4.52946e-14	4.19394e-14	RPSA/RPS5/RPS19/RPL13A/RPL3/RPL23A/RPL6/RPL10/RPL5/RPS15/RPL24/RPS14/RPL11/RPL38/EIF4B/EIF3F/HSP90AB1/EIF3E/RPS28/RPS27/SNRPD2/EIF3H	22
GO:0071826	ribonucleoprotein complex subunit organization	22/178	227/18722	3.50286e-16	7.94448e-14	7.356e-14	RPSA/RPS5/RPS19/RPL13A/RPL3/RPL23A/RPL6/RPL10/RPL5/RPS15/RPL24/RPS14/RPL11/RPL38/EIF4B/EIF3F/HSP90AB1/EIF3E/RPS28/RPS27/SNRPD2/EIF3H	22
GO:0034470	ncRNA processing	23/178	395/18722	3.84371e-12	7.44826e-10	6.89653e-10	RPL14/RPL26/RPS19/RPL7A/RPL10A/RPL7/RPS8/RPS6/RPS24/RPS16/RPL35/RPS7/RPL27/NSA2/RPL5/RPS15/RPS14/RPL11/RPS21/RPS25/RPL35A/RPS28/RPS27	23
GO:0000028	ribosomal small subunit assembly	8/178	19/18722	3.94088e-12	7.44826e-10	6.89653e-10	RPSA/RPS5/RPS19/RPS15/RPS14/RPL38/RPS28/RPS27	8
GO:1904667	negative regulation of ubiquitin protein ligase activity	7/178	12/18722	4.74665e-12	8.28107e-10	7.66766e-10	RPL37/RPL23/RPS7/RPS20/RPL5/RPS15/RPL11	7
GO:0140694	non-membrane-bounded organelle assembly	22/178	367/18722	6.61446e-12	1.07154e-09	9.92168e-10	NPM1/RPS3/RPSA/RPS5/RPS19/RPL3/RPL23A/RPL6/FLNA/RPL10/RPS23/RPL5/RPS15/RPL24/RPS14/RPL11/RPL38/MSN/RPS28/RPS27/DYNC1H1/TUBB1	22
GO:0000027	ribosomal large subunit assembly	8/178	27/18722	1.08492e-10	1.64039e-08	1.51888e-08	RPL3/RPL23A/RPL6/RPL10/RPL5/RPL24/RPL11/RPL38	8
GO:0034660	ncRNA metabolic process	23/178	485/18722	2.35602e-10	3.33965e-08	3.09227e-08	RPL14/RPL26/RPS19/RPL7A/RPL10A/RPL7/RPS8/RPS6/RPS24/RPS16/RPL35/RPS7/RPL27/NSA2/RPL5/RPS15/RPS14/RPL11/RPS21/RPS25/RPL35A/RPS28/RPS27	23
GO:0051444	negative regulation of ubiquitin-protein transferase activity	7/178	19/18722	2.85497e-10	3.80887e-08	3.52673e-08	RPL37/RPL23/RPS7/RPS20/RPL5/RPS15/RPL11	7
GO:0006417	regulation of translation	22/178	468/18722	7.05091e-10	8.88414e-08	8.22606e-08	NPM1/VIM/RPS3/RPL26/RPL13A/PABPC1/RPS9/PKM/RACK1/RPS4X/RPL10/RPL5/RPS14/EEF2/RPL38/RPL22/RBM3/EIF4B/NCL/EIF3E/EIF3H/EIF5B	22
GO:1904666	regulation of ubiquitin protein ligase activity	7/178	23/18722	1.34521e-09	1.60576e-07	1.48681e-07	RPL37/RPL23/RPS7/RPS20/RPL5/RPS15/RPL11	7
GO:1901798	positive regulation of signal transduction by p53 class mediator	7/178	25/18722	2.59572e-09	2.94354e-07	2.7255e-07	RPL26/RPL37/RPL23/RPS7/RPS20/RPS15/RPL11	7
GO:0051438	regulation of ubiquitin-protein transferase activity	8/178	53/18722	3.50942e-08	3.79018e-06	3.50942e-06	RPS2/RPL37/RPL23/RPS7/RPS20/RPL5/RPS15/RPL11	8
GO:0006414	translational elongation	8/178	55/18722	4.74365e-08	4.89027e-06	4.52803e-06	EEF1B2/RPLP1/EEF1G/EEF1A1/RPLP2/RACK1/EEF2/EEF1D	8
GO:0045727	positive regulation of translation	11/178	136/18722	7.32645e-08	7.22452e-06	6.68937e-06	NPM1/VIM/RPL26/PABPC1/RPS9/PKM/RPS4X/RPL5/EEF2/RBM3/EIF3E	11
GO:0031397	negative regulation of protein ubiquitination	9/178	83/18722	9.31197e-08	8.79981e-06	8.14797e-06	RPS3/RPL37/RPL23/RPS7/RPS20/RPL5/RPS15/RPL11/TSPO	9
GO:0031396	regulation of protein ubiquitination	13/178	210/18722	1.11662e-07	1.01299e-05	9.37957e-06	NPM1/RPS2/RPS3/FKBP1A/RPL37/RPL23/RPS7/RPS20/RPL5/RPS15/RPL11/TSPO/HSP90AB1	13
GO:0006413	translational initiation	10/178	118/18722	1.88279e-07	1.64237e-05	1.52071e-05	NPM1/RPS3/RPS3A/RPS5/RPL13A/EIF4B/EIF3F/EIF3E/EIF3H/EIF5B	10
GO:1901796	regulation of signal transduction by p53 class mediator	9/178	93/18722	2.51198e-07	2.11006e-05	1.95376e-05	NPM1/RPL26/RPL37/RPL23/RPS7/RPS20/RPL5/RPS15/RPL11	9
GO:1903321	negative regulation of protein modification by small protein conjugation or removal	9/178	95/18722	3.01916e-07	2.44552e-05	2.26437e-05	RPS3/RPL37/RPL23/RPS7/RPS20/RPL5/RPS15/RPL11/TSPO	9
GO:0034250	positive regulation of cellular amide metabolic process	11/178	162/18722	4.34153e-07	3.39538e-05	3.14387e-05	NPM1/VIM/RPL26/PABPC1/RPS9/PKM/RPS4X/RPL5/EEF2/RBM3/EIF3E	11
GO:1903320	regulation of protein modification by small protein conjugation or removal	13/178	242/18722	5.70797e-07	4.31523e-05	3.99558e-05	NPM1/RPS2/RPS3/FKBP1A/RPL37/RPL23/RPS7/RPS20/RPL5/RPS15/RPL11/TSPO/HSP90AB1	13
GO:0009144	purine nucleoside triphosphate metabolic process	8/178	88/18722	1.91828e-06	0.000140344	0.000129948	TMSB4X/NME2/H19/ATP5F1E/GUK1/ATP5MC2/NME1/NME4	8
GO:0046034	ATP metabolic process	13/178	277/18722	2.5845e-06	0.000183177	0.000169608	TMSB4X/UQCRB/PKM/H19/COX4I1/UQCRH/TSPO/ATP5F1E/NDUFS5/TPI1/GUK1/ATP5MC2/SLC25A51	13
GO:0009206	purine ribonucleoside triphosphate biosynthetic process	7/178	68/18722	3.71109e-06	0.000255053	0.00023616	TMSB4X/NME2/H19/ATP5F1E/ATP5MC2/NME1/NME4	7
GO:0009145	purine nucleoside triphosphate biosynthetic process	7/178	69/18722	4.09724e-06	0.00027331	0.000253065	TMSB4X/NME2/H19/ATP5F1E/ATP5MC2/NME1/NME4	7
GO:2000059	negative regulation of ubiquitin-dependent protein catabolic process	6/178	48/18722	5.98115e-06	0.000380791	0.000352584	RPL23/RPS7/RPL5/RPL11/HSP90AB1/EIF3H	6
GO:0000470	maturation of LSU-rRNA	5/178	28/18722	6.0443e-06	0.000380791	0.000352584	RPL7A/RPL10A/RPL7/RPL35/NSA2	5
GO:0009201	ribonucleoside triphosphate biosynthetic process	7/178	74/18722	6.56673e-06	0.000402523	0.000372706	TMSB4X/NME2/H19/ATP5F1E/ATP5MC2/NME1/NME4	7
GO:1903363	negative regulation of cellular protein catabolic process	7/178	75/18722	7.18515e-06	0.00042884	0.000397074	ANXA2/RPL23/RPS7/RPL5/RPL11/HSP90AB1/EIF3H	7
GO:0030490	maturation of SSU-rRNA	6/178	50/18722	7.62425e-06	0.00044338	0.000410537	RPS19/RPS8/RPS16/RPS14/RPS21/RPS28	6
GO:0009141	nucleoside triphosphate metabolic process	8/178	112/18722	1.16941e-05	0.000663057	0.000613942	TMSB4X/NME2/H19/ATP5F1E/GUK1/ATP5MC2/NME1/NME4	8
GO:0009205	purine ribonucleoside triphosphate metabolic process	7/178	82/18722	1.30151e-05	0.000719957	0.000666627	TMSB4X/NME2/H19/ATP5F1E/ATP5MC2/NME1/NME4	7
GO:0002183	cytoplasmic translational initiation	5/178	34/18722	1.63407e-05	0.000870185	0.000805727	RPL13A/EIF4B/EIF3F/EIF3E/EIF3H	5
GO:0009142	nucleoside triphosphate biosynthetic process	7/178	85/18722	1.64982e-05	0.000870185	0.000805727	TMSB4X/NME2/H19/ATP5F1E/ATP5MC2/NME1/NME4	7
GO:0042177	negative regulation of protein catabolic process	8/178	121/18722	2.05813e-05	0.00106087	0.000982288	ANXA2/RPL23/FLNA/RPS7/RPL5/RPL11/HSP90AB1/EIF3H	8
GO:0009199	ribonucleoside triphosphate metabolic process	7/178	89/18722	2.23083e-05	0.00112434	0.00104105	TMSB4X/NME2/H19/ATP5F1E/ATP5MC2/NME1/NME4	7
GO:0000462	maturation of SSU-rRNA from tricistronic rRNA transcript (SSU-rRNA, 5.8S rRNA, LSU-rRNA)	5/178	37/18722	2.50144e-05	0.00123332	0.00114196	RPS19/RPS8/RPS16/RPS14/RPS21	5
GO:0072331	signal transduction by p53 class mediator	9/178	163/18722	2.64448e-05	0.0012761	0.00118158	NPM1/RPL26/RPL37/RPL23/RPS7/RPS20/RPL5/RPS15/RPL11	9
GO:1903051	negative regulation of proteolysis involved in cellular protein catabolic process	6/178	64/18722	3.22248e-05	0.00152262	0.00140984	RPL23/RPS7/RPL5/RPL11/HSP90AB1/EIF3H	6
GO:0051099	positive regulation of binding	9/178	173/18722	4.22291e-05	0.00195461	0.00180982	FKBP1A/ANXA2/CALM1/RPL11/TXN/NIBAN2/HSP90AB1/EIF3E/NME1	9
GO:0051098	regulation of binding	13/178	363/18722	4.58845e-05	0.00208132	0.00192715	TMSB4X/NES/FKBP1A/ANXA2/RACK1/CALM1/RPL11/TXN/NIBAN2/HSP90AB1/EIF3E/NME1/CTNNBIP1	13
GO:0006228	UTP biosynthetic process	3/178	10/18722	9.65466e-05	0.00429348	0.00397545	NME2/NME1/NME4	3
GO:0006446	regulation of translational initiation	6/178	79/18722	0.000106213	0.00463251	0.00428936	NPM1/RPL13A/EIF4B/EIF3E/EIF3H/EIF5B	6
GO:0031099	regeneration	9/178	198/18722	0.000119416	0.0051101	0.00473157	MAP1B/CCND1/RPS16/RPL19/FLNA/MAP4K4/RPS15/TSPO/GSTP1	9
GO:0006183	GTP biosynthetic process	3/178	11/18722	0.000131824	0.00553659	0.00512647	NME2/NME1/NME4	3
GO:0097305	response to alcohol	10/178	253/18722	0.000158911	0.00655291	0.00606751	SPARC/EEF1B2/CCND1/RPL15/RPL10A/CALM1/RPL27/EEF2/TSPO/GSTP1	10
GO:0046051	UTP metabolic process	3/178	12/18722	0.000174537	0.00706873	0.00654512	NME2/NME1/NME4	3
GO:0031330	negative regulation of cellular catabolic process	10/178	262/18722	0.000210818	0.00838834	0.00776698	PABPC1/ANXA2/RPL23/RPS7/RPL5/RPL11/TSPO/HSP90AB1/TAF15/EIF3H	10
GO:0009152	purine ribonucleotide biosynthetic process	8/178	169/18722	0.000216959	0.00848385	0.00785542	TMSB4X/NME2/H19/ATP5F1E/GUK1/ATP5MC2/NME1/NME4	8
GO:2001244	positive regulation of intrinsic apoptotic signaling pathway	5/178	58/18722	0.000223821	0.00860384	0.00796652	RPS3/RPL26/RACK1/RPS7/RPL11	5
GO:0051348	negative regulation of transferase activity	10/178	268/18722	0.000252801	0.0094161	0.00871861	NPM1/RPL37/RPL23/RACK1/RPS7/RPS20/RPL5/RPS15/RPL11/GSTP1	10
GO:0009895	negative regulation of catabolic process	11/178	320/18722	0.000253255	0.0094161	0.00871861	PABPC1/ANXA2/RPL23/FLNA/RPS7/RPL5/RPL11/TSPO/HSP90AB1/TAF15/EIF3H	11
GO:0033273	response to vitamin	6/178	93/18722	0.000261036	0.00954887	0.00884155	MAP1B/SPARC/CCND1/EEF2/TSPO/GSTP1	6
GO:0006241	CTP biosynthetic process	3/178	14/18722	0.00028476	0.0102514	0.009492	NME2/NME1/NME4	3
GO:0097421	liver regeneration	4/178	35/18722	0.000328543	0.0116427	0.0107803	CCND1/RPS16/RPL19/RPS15	4
GO:0045471	response to ethanol	7/178	137/18722	0.000340011	0.0118638	0.010985	SPARC/EEF1B2/CCND1/RPL15/RPL10A/EEF2/GSTP1	7
GO:0009209	pyrimidine ribonucleoside triphosphate biosynthetic process	3/178	15/18722	0.000353466	0.0121188	0.0112211	NME2/NME1/NME4	3
GO:0009260	ribonucleotide biosynthetic process	8/178	182/18722	0.000358008	0.0121188	0.0112211	TMSB4X/NME2/H19/ATP5F1E/GUK1/ATP5MC2/NME1/NME4	8
GO:0042176	regulation of protein catabolic process	12/178	391/18722	0.000374965	0.0125062	0.0115798	EEF1A1/ANXA2/RPL23/FLNA/RACK1/RPS7/RPL5/RPL11/MSN/HSP90AB1/OAZ1/EIF3H	12
GO:0032386	regulation of intracellular transport	11/178	337/18722	0.00039306	0.0129197	0.0119627	MAP1B/ANP32B/PTPN11/ANXA2/FLNA/TXN/MSN/HSP90AB1/DYNC1H1/OAZ1/CHMP3	11
GO:0046939	nucleotide phosphorylation	6/178	101/18722	0.00040771	0.0132098	0.0122313	NME2/PKM/TPI1/GUK1/NME1/NME4	6
GO:0001732	formation of cytoplasmic translation initiation complex	3/178	16/18722	0.000432001	0.013608	0.0126	EIF3F/EIF3E/EIF3H	3
GO:0046036	CTP metabolic process	3/178	16/18722	0.000432001	0.013608	0.0126	NME2/NME1/NME4	3
GO:0046390	ribose phosphate biosynthetic process	8/178	190/18722	0.00047689	0.0148163	0.0137188	TMSB4X/NME2/H19/ATP5F1E/GUK1/ATP5MC2/NME1/NME4	8
GO:0006164	purine nucleotide biosynthetic process	8/178	191/18722	0.000493769	0.0151334	0.0140124	TMSB4X/NME2/H19/ATP5F1E/GUK1/ATP5MC2/NME1/NME4	8
GO:0009208	pyrimidine ribonucleoside triphosphate metabolic process	3/178	18/18722	0.000620741	0.0187712	0.0173808	NME2/NME1/NME4	3
GO:0072522	purine-containing compound biosynthetic process	8/178	200/18722	0.000668593	0.0199522	0.0184743	TMSB4X/NME2/H19/ATP5F1E/GUK1/ATP5MC2/NME1/NME4	8
GO:0009148	pyrimidine nucleoside triphosphate biosynthetic process	3/178	19/18722	0.000731995	0.0215606	0.0199635	NME2/NME1/NME4	3
GO:1903362	regulation of cellular protein catabolic process	9/178	255/18722	0.000765886	0.0222696	0.02062	ANXA2/RPL23/RACK1/RPS7/RPL5/RPL11/MSN/HSP90AB1/EIF3H	9
GO:0031100	animal organ regeneration	5/178	76/18722	0.000786454	0.0225782	0.0209057	CCND1/RPS16/RPL19/RPS15/GSTP1	5
GO:0071364	cellular response to epidermal growth factor stimulus	4/178	45/18722	0.000868295	0.0246162	0.0227927	EEF1A1/PTPN11/NCL/GSTP1	4
GO:0051101	regulation of DNA binding	6/178	118/18722	0.00092844	0.0259963	0.0240707	TMSB4X/CALM1/TXN/NIBAN2/NME1/CTNNBIP1	6
GO:2000058	regulation of ubiquitin-dependent protein catabolic process	7/178	164/18722	0.000992706	0.0274568	0.025423	RPL23/RACK1/RPS7/RPL5/RPL11/HSP90AB1/EIF3H	7
GO:0009220	pyrimidine ribonucleotide biosynthetic process	3/178	22/18722	0.00113922	0.0307588	0.0284804	NME2/NME1/NME4	3
GO:1901032	negative regulation of response to reactive oxygen species	3/178	22/18722	0.00113922	0.0307588	0.0284804	RACK1/H19/TXN	3
GO:0070849	response to epidermal growth factor	4/178	49/18722	0.00119885	0.0316669	0.0293212	EEF1A1/PTPN11/NCL/GSTP1	4
GO:0009132	nucleoside diphosphate metabolic process	6/178	124/18722	0.00120077	0.0316669	0.0293212	NME2/PKM/TPI1/GUK1/NME1/NME4	6
GO:0007584	response to nutrient	7/178	174/18722	0.00139873	0.0364635	0.0337625	MAP1B/SPARC/CCND1/COX4I1/EEF2/TSPO/GSTP1	7
GO:0019646	aerobic electron transport chain	5/178	87/18722	0.00144646	0.0372792	0.0345178	UQCRB/COX4I1/UQCRH/NDUFS5/SLC25A51	5
GO:0051495	positive regulation of cytoskeleton organization	8/178	226/18722	0.00146807	0.037411	0.0346398	MAP1B/RPS3/NES/SYNPO/FLNA/ARPC1B/DYNC1H1/BRK1	8
GO:0009147	pyrimidine nucleoside triphosphate metabolic process	3/178	25/18722	0.00166619	0.0415267	0.0384506	NME2/NME1/NME4	3
GO:0046039	GTP metabolic process	3/178	25/18722	0.00166619	0.0415267	0.0384506	NME2/NME1/NME4	3
GO:0043388	positive regulation of DNA binding	4/178	56/18722	0.00197382	0.0486589	0.0450545	CALM1/TXN/NIBAN2/NME1	4
