## Supplemental tables 1-12 for "Single-cell profiling reveals a novel RAB13+ endothelial subpopulation and profibrotic mesenchymal cells in the aged human bone marrow"

### Sheet: Sinusoids
gene	p_val	avg_log2FC	pct.1	pct.2	p_val_adj	contrast	Clusters
IFI27	1.0459e-57	1.90916	0.835	0.42	2.63064e-53	Young_Elderly	Sinusoids
LGALS1	6.79422e-31	1.77703	0.405	0.084	1.70888e-26	Young_Elderly	Sinusoids
VIM	1.20424e-27	1.68771	0.586	0.252	3.02889e-23	Young_Elderly	Sinusoids
ADIRF	7.90275e-26	1.63164	0.407	0.123	1.9877e-21	Young_Elderly	Sinusoids
S100A10	1.81211e-38	1.39403	0.771	0.425	4.55781e-34	Young_Elderly	Sinusoids
TFF3	3.29917e-23	1.38872	0.611	0.341	8.29807e-19	Young_Elderly	Sinusoids
RBP7	5.01045e-37	1.36614	0.871	0.58	1.26023e-32	Young_Elderly	Sinusoids
BST2	6.69073e-45	1.36117	0.869	0.615	1.68285e-40	Young_Elderly	Sinusoids
TMSB10	1.33489e-42	1.35775	0.916	0.706	3.35752e-38	Young_Elderly	Sinusoids
RNASE1	5.4987e-29	1.35762	0.742	0.4	1.38303e-24	Young_Elderly	Sinusoids
CD63	1.94445e-35	1.35543	0.765	0.405	4.89067e-31	Young_Elderly	Sinusoids
MYL6	3.06717e-44	1.28366	0.928	0.664	7.71456e-40	Young_Elderly	Sinusoids
UBA52	2.23069e-29	1.25394	0.726	0.432	5.61063e-25	Young_Elderly	Sinusoids
GPX4	3.04529e-25	1.24395	0.559	0.262	7.65952e-21	Young_Elderly	Sinusoids
IFITM3	4.86446e-34	1.23172	0.855	0.553	1.22351e-29	Young_Elderly	Sinusoids
RACK1	7.26807e-27	1.21494	0.726	0.464	1.82806e-22	Young_Elderly	Sinusoids
HLA-C	1.66762e-33	1.19621	0.844	0.526	4.19439e-29	Young_Elderly	Sinusoids
VAMP5	4.04784e-26	1.19	0.674	0.383	1.01811e-21	Young_Elderly	Sinusoids
IFI6	1.06875e-14	1.17975	0.344	0.133	2.68813e-10	Young_Elderly	Sinusoids
IGLC3	3.28776e-16	1.16722	0.511	0.259	8.26938e-12	Young_Elderly	Sinusoids
MYL12B	1.31911e-24	1.16054	0.704	0.425	3.31783e-20	Young_Elderly	Sinusoids
FAM167B	6.80833e-19	1.15838	0.624	0.383	1.71243e-14	Young_Elderly	Sinusoids
S100A11	4.4286e-21	1.15078	0.643	0.351	1.11388e-16	Young_Elderly	Sinusoids
NACA	9.99528e-27	1.14575	0.717	0.43	2.51401e-22	Young_Elderly	Sinusoids
FAU	1.02983e-30	1.1396	0.792	0.459	2.59024e-26	Young_Elderly	Sinusoids
CAVIN1	2.34491e-20	1.12739	0.552	0.294	5.89792e-16	Young_Elderly	Sinusoids
ATP5MC2	2.93693e-22	1.11996	0.581	0.291	7.38697e-18	Young_Elderly	Sinusoids
IGHA1	7.6942e-22	1.11511	0.624	0.343	1.93524e-17	Young_Elderly	Sinusoids
POLR2L	6.83531e-17	1.10451	0.581	0.343	1.71922e-12	Young_Elderly	Sinusoids
PFN1	7.84796e-23	1.09943	0.661	0.407	1.97392e-18	Young_Elderly	Sinusoids
COMMD6	3.15022e-18	1.09472	0.452	0.198	7.92344e-14	Young_Elderly	Sinusoids
TOMM7	9.43719e-22	1.09176	0.559	0.277	2.37364e-17	Young_Elderly	Sinusoids
ANXA2	6.779e-28	1.08517	0.735	0.417	1.70505e-23	Young_Elderly	Sinusoids
RAMP2	1.2567e-16	1.08454	0.507	0.259	3.16085e-12	Young_Elderly	Sinusoids
ACTG1	1.19927e-22	1.08014	0.729	0.509	3.0164e-18	Young_Elderly	Sinusoids
CLIC1	4.81542e-21	1.07866	0.602	0.331	1.21117e-16	Young_Elderly	Sinusoids
CCDC85B	1.75245e-24	1.07268	0.658	0.356	4.40776e-20	Young_Elderly	Sinusoids
NME2	9.42445e-15	1.07114	0.482	0.264	2.37044e-10	Young_Elderly	Sinusoids
GSTP1	2.40919e-18	1.06961	0.45	0.198	6.0596e-14	Young_Elderly	Sinusoids
HINT1	1.74514e-23	1.06665	0.656	0.375	4.38938e-19	Young_Elderly	Sinusoids
SERF2	1.60061e-27	1.06287	0.833	0.578	4.02585e-23	Young_Elderly	Sinusoids
GNG11	1.03558e-26	1.05703	0.808	0.551	2.6047e-22	Young_Elderly	Sinusoids
FCGRT	7.52078e-25	1.04733	0.776	0.499	1.89163e-20	Young_Elderly	Sinusoids
AP2S1	5.26765e-19	1.04105	0.615	0.407	1.32492e-14	Young_Elderly	Sinusoids
PFDN5	1.10607e-18	1.03963	0.647	0.398	2.78198e-14	Young_Elderly	Sinusoids
MGST3	8.89685e-18	1.0384	0.468	0.217	2.23774e-13	Young_Elderly	Sinusoids
UQCR11	4.08559e-18	1.03065	0.52	0.259	1.02761e-13	Young_Elderly	Sinusoids
CST3	2.43483e-17	1.00551	0.45	0.198	6.12409e-13	Young_Elderly	Sinusoids
SUMO2	9.44862e-17	0.995557	0.568	0.341	2.37652e-12	Young_Elderly	Sinusoids
CTSD	1.1995e-17	0.990327	0.595	0.338	3.01699e-13	Young_Elderly	Sinusoids
NPC2	6.67486e-15	0.989797	0.552	0.323	1.67886e-10	Young_Elderly	Sinusoids
YBX1	1.4315e-19	0.973905	0.661	0.402	3.60051e-15	Young_Elderly	Sinusoids
BTF3	9.15734e-16	0.969021	0.543	0.328	2.30325e-11	Young_Elderly	Sinusoids
EEF1B2	2.63023e-13	0.967406	0.509	0.286	6.61556e-09	Young_Elderly	Sinusoids
CFL1	8.54658e-20	0.964173	0.686	0.462	2.14963e-15	Young_Elderly	Sinusoids
LAMTOR4	1.50075e-15	0.956104	0.421	0.193	3.77469e-11	Young_Elderly	Sinusoids
HLA-B	8.17296e-33	0.956017	0.937	0.714	2.05566e-28	Young_Elderly	Sinusoids
GAPDH	7.58038e-18	0.95157	0.667	0.412	1.90662e-13	Young_Elderly	Sinusoids
NDUFB11	2.37628e-15	0.940235	0.348	0.143	5.97682e-11	Young_Elderly	Sinusoids
EEF1D	7.01708e-18	0.934157	0.622	0.373	1.76494e-13	Young_Elderly	Sinusoids
COX4I1	8.85931e-16	0.933345	0.523	0.291	2.22829e-11	Young_Elderly	Sinusoids
SH3BGRL3	1.94253e-17	0.920509	0.554	0.281	4.88585e-13	Young_Elderly	Sinusoids
ELOB	6.26876e-16	0.907253	0.507	0.269	1.57672e-11	Young_Elderly	Sinusoids
ATP5F1E	1.68963e-19	0.900822	0.733	0.481	4.24976e-15	Young_Elderly	Sinusoids
MYL12A	1.13021e-20	0.898766	0.821	0.588	2.8427e-16	Young_Elderly	Sinusoids
GNG5	8.81178e-13	0.88059	0.437	0.232	2.21634e-08	Young_Elderly	Sinusoids
IGFBP7	3.04915e-20	0.854126	0.853	0.635	7.66923e-16	Young_Elderly	Sinusoids
SRP14	1.39438e-13	0.848154	0.672	0.447	3.50714e-09	Young_Elderly	Sinusoids
GUK1	1.1778e-13	0.847286	0.486	0.264	2.96239e-09	Young_Elderly	Sinusoids
MIF	1.73162e-12	0.844447	0.493	0.286	4.35536e-08	Young_Elderly	Sinusoids
COX6A1	5.73655e-14	0.837131	0.475	0.252	1.44286e-09	Young_Elderly	Sinusoids
EID1	3.35743e-13	0.833479	0.505	0.296	8.4446e-09	Young_Elderly	Sinusoids
GABARAP	2.93248e-12	0.831163	0.536	0.331	7.37578e-08	Young_Elderly	Sinusoids
CLTA	6.30225e-13	0.828004	0.568	0.351	1.58514e-08	Young_Elderly	Sinusoids
PSMA7	5.16366e-11	0.827659	0.473	0.272	1.29876e-06	Young_Elderly	Sinusoids
COX7C	4.33674e-13	0.81683	0.586	0.353	1.09078e-08	Young_Elderly	Sinusoids
FKBP1A	5.61294e-15	0.816324	0.613	0.36	1.41177e-10	Young_Elderly	Sinusoids
NDUFA11	7.0056e-12	0.812641	0.4	0.195	1.76205e-07	Young_Elderly	Sinusoids
ATOX1	3.1733e-10	0.811879	0.437	0.237	7.98148e-06	Young_Elderly	Sinusoids
PPIB	4.38394e-11	0.793316	0.557	0.351	1.10265e-06	Young_Elderly	Sinusoids
EDF1	3.06003e-11	0.792831	0.502	0.294	7.69658e-07	Young_Elderly	Sinusoids
VWF	1.68383e-09	0.784061	0.529	0.323	4.23518e-05	Young_Elderly	Sinusoids
PPIA	1.14254e-13	0.773916	0.676	0.449	2.87373e-09	Young_Elderly	Sinusoids
COX5B	1.27595e-10	0.760206	0.507	0.299	3.20927e-06	Young_Elderly	Sinusoids
ICAM2	1.71336e-10	0.75822	0.536	0.331	4.30945e-06	Young_Elderly	Sinusoids
TIMP1	9.44007e-13	0.737148	0.672	0.472	2.37437e-08	Young_Elderly	Sinusoids
OST4	4.058e-10	0.687961	0.545	0.336	1.02067e-05	Young_Elderly	Sinusoids
RAC1	1.57748e-11	0.678285	0.69	0.479	3.96767e-07	Young_Elderly	Sinusoids
FUS	7.60095e-11	-0.582193	0.595	0.795	1.91179e-06	Young_Elderly	Sinusoids
ANKRD12	1.94329e-10	-0.588027	0.414	0.625	4.88775e-06	Young_Elderly	Sinusoids
FTX	6.69826e-13	-0.644658	0.437	0.672	1.68475e-08	Young_Elderly	Sinusoids
BTNL9	1.53472e-23	-0.67558	0.692	0.938	3.86012e-19	Young_Elderly	Sinusoids
NOTCH4	7.74936e-17	-0.691143	0.588	0.807	1.94912e-12	Young_Elderly	Sinusoids
AKAP9	1.88752e-11	-0.699062	0.416	0.622	4.74749e-07	Young_Elderly	Sinusoids
AAK1	1.10112e-10	-0.709864	0.192	0.398	2.76954e-06	Young_Elderly	Sinusoids
DDX17	4.89306e-18	-0.716243	0.676	0.877	1.2307e-13	Young_Elderly	Sinusoids
SMTN	8.75914e-12	-0.721413	0.31	0.531	2.2031e-07	Young_Elderly	Sinusoids
FLT4	7.09626e-14	-0.7612	0.324	0.57	1.78485e-09	Young_Elderly	Sinusoids
WSB1	7.89689e-15	-0.762078	0.439	0.684	1.98623e-10	Young_Elderly	Sinusoids
SEMA6A	1.16503e-12	-0.774554	0.337	0.563	2.93028e-08	Young_Elderly	Sinusoids
MIR99AHG	5.38446e-13	-0.807477	0.33	0.565	1.3543e-08	Young_Elderly	Sinusoids
MACF1	8.05258e-21	-0.808772	0.627	0.849	2.02538e-16	Young_Elderly	Sinusoids
NFKBIZ	6.75426e-13	-0.809056	0.281	0.516	1.69883e-08	Young_Elderly	Sinusoids
RERE	3.82872e-13	-0.821689	0.29	0.506	9.63e-09	Young_Elderly	Sinusoids
NR2F1-AS1	5.67936e-17	-0.826716	0.369	0.644	1.42847e-12	Young_Elderly	Sinusoids
PPP1R15A	7.67882e-12	-0.833805	0.432	0.642	1.93138e-07	Young_Elderly	Sinusoids
PEAK1	6.30421e-13	-0.835726	0.362	0.578	1.58563e-08	Young_Elderly	Sinusoids
SMG1	1.59751e-12	-0.844019	0.267	0.477	4.01806e-08	Young_Elderly	Sinusoids
KANSL1	7.19702e-15	-0.84649	0.29	0.531	1.81019e-10	Young_Elderly	Sinusoids
ZNF608	2.16023e-11	-0.84712	0.274	0.481	5.43341e-07	Young_Elderly	Sinusoids
HNRNPH1	1.31183e-16	-0.852505	0.452	0.681	3.29951e-12	Young_Elderly	Sinusoids
HMBOX1	2.56692e-13	-0.895309	0.287	0.489	6.45632e-09	Young_Elderly	Sinusoids
NUFIP2	3.98786e-12	-0.898709	0.256	0.464	1.00303e-07	Young_Elderly	Sinusoids
SLC25A37	3.08421e-14	-0.908346	0.276	0.509	7.75742e-10	Young_Elderly	Sinusoids
TMEM107	1.14804e-11	-0.932468	0.247	0.447	2.88756e-07	Young_Elderly	Sinusoids
AL627171.2	1.66336e-13	-0.943517	0.102	0.309	4.18367e-09	Young_Elderly	Sinusoids
SAT1	1.95438e-14	-0.961093	0.489	0.726	4.91565e-10	Young_Elderly	Sinusoids
CNTNAP3B	2.86912e-18	-0.965144	0.321	0.573	7.21642e-14	Young_Elderly	Sinusoids
SCN9A	2.91219e-16	-0.968196	0.292	0.541	7.32473e-12	Young_Elderly	Sinusoids
ARGLU1	5.34153e-35	-0.975135	0.688	0.946	1.3435e-30	Young_Elderly	Sinusoids
RSRP1	2.06974e-17	-0.976043	0.439	0.681	5.20582e-13	Young_Elderly	Sinusoids
JUND	2.6398e-22	-0.998815	0.618	0.849	6.63964e-18	Young_Elderly	Sinusoids
WDR74	2.90322e-16	-1.01328	0.111	0.331	7.30219e-12	Young_Elderly	Sinusoids
FAM133B	1.57489e-18	-1.01816	0.389	0.652	3.96116e-14	Young_Elderly	Sinusoids
INSR	1.36884e-12	-1.03701	0.296	0.509	3.4429e-08	Young_Elderly	Sinusoids
CCNL1	2.34963e-21	-1.0517	0.575	0.805	5.9098e-17	Young_Elderly	Sinusoids
KLHL3	1.03691e-19	-1.05644	0.199	0.464	2.60804e-15	Young_Elderly	Sinusoids
DDX3X	5.62855e-17	-1.09102	0.593	0.793	1.41569e-12	Young_Elderly	Sinusoids
NEAT1	1.59559e-44	-1.09288	0.719	0.98	4.01322e-40	Young_Elderly	Sinusoids
S100A9	2.02571e-20	-1.16162	0.075	0.328	5.09505e-16	Young_Elderly	Sinusoids
FAM118A	4.19582e-24	-1.21566	0.084	0.365	1.05533e-19	Young_Elderly	Sinusoids
DLL4	1.90312e-15	-1.23331	0.118	0.333	4.78672e-11	Young_Elderly	Sinusoids
FOSB	4.68266e-30	-1.24298	0.534	0.807	1.17778e-25	Young_Elderly	Sinusoids
AC084740.1	3.27731e-22	-1.27526	0.224	0.528	8.24309e-18	Young_Elderly	Sinusoids
SLC2A3	5.2737e-21	-1.32583	0.507	0.736	1.32644e-16	Young_Elderly	Sinusoids
AC114291.1	2.09016e-25	-1.34111	0.118	0.407	5.25718e-21	Young_Elderly	Sinusoids
AC007952.4	4.11995e-30	-1.38931	0.213	0.563	1.03625e-25	Young_Elderly	Sinusoids
TRA2B	2.05552e-33	-1.48158	0.412	0.738	5.17005e-29	Young_Elderly	Sinusoids
S100A8	1.03885e-35	-1.69594	0.095	0.472	2.61293e-31	Young_Elderly	Sinusoids
AL021155.5	1.02975e-27	-1.91466	0.088	0.402	2.59004e-23	Young_Elderly	Sinusoids
Z93241.1	5.38372e-29	-2.003	0.109	0.432	1.35411e-24	Young_Elderly	Sinusoids
MEG3	7.97267e-46	-2.20317	0.118	0.536	2.00529e-41	Young_Elderly	Sinusoids
PLCG2	1.28282e-138	-3.15622	0.385	0.936	3.22655e-134	Young_Elderly	Sinusoids

### Sheet: Arteries
gene	p_val	avg_log2FC	pct.1	pct.2	p_val_adj	contrast	Clusters
UBXN7	1.72843e-06	-0.540244	0.115	0.452	0.0434735	Young_Elderly	Arteries
OLFML2A	1.46958e-06	-0.546101	0.124	0.452	0.036963	Young_Elderly	Arteries
MBNL2	4.95178e-07	-0.573259	0.221	0.619	0.0124547	Young_Elderly	Arteries
MED13	4.47702e-07	-0.575536	0.138	0.5	0.0112606	Young_Elderly	Arteries
NUDT4	7.15849e-07	-0.576542	0.055	0.357	0.018005	Young_Elderly	Arteries
DYRK1A	4.60217e-07	-0.580516	0.115	0.452	0.0115754	Young_Elderly	Arteries
SEMA6B	2.4386e-07	-0.581707	0.06	0.381	0.00613357	Young_Elderly	Arteries
PABPN1	3.88715e-07	-0.588	0.212	0.619	0.00977695	Young_Elderly	Arteries
MTHFD2L	3.90054e-08	-0.588247	0.046	0.381	0.000981064	Young_Elderly	Arteries
BRD9	1.94834e-07	-0.593631	0.069	0.405	0.00490048	Young_Elderly	Arteries
FAM118A	7.43359e-08	-0.596171	0.065	0.405	0.0018697	Young_Elderly	Arteries
LMBRD1	5.80091e-07	-0.626731	0.157	0.548	0.0145905	Young_Elderly	Arteries
S100A8	4.38685e-10	-0.665793	0.092	0.524	1.10338e-05	Young_Elderly	Arteries
ZNF207	6.94665e-07	-0.682832	0.3	0.714	0.0174722	Young_Elderly	Arteries
GAK	9.00851e-07	-0.721839	0.106	0.452	0.0226582	Young_Elderly	Arteries
AFF1	4.23045e-07	-0.757699	0.249	0.667	0.0106404	Young_Elderly	Arteries
PLEKHG1	2.26463e-07	-0.768141	0.198	0.619	0.00569601	Young_Elderly	Arteries
PSMA3-AS1	1.69697e-07	-0.770486	0.295	0.738	0.00426821	Young_Elderly	Arteries
ANKRD36C	4.24774e-07	-0.794942	0.138	0.524	0.0106839	Young_Elderly	Arteries
ASXL1	4.88033e-08	-0.796513	0.115	0.524	0.0012275	Young_Elderly	Arteries
RIMKLB	7.17105e-08	-0.822223	0.184	0.619	0.00180366	Young_Elderly	Arteries
HELZ	1.083e-06	-0.823177	0.134	0.5	0.0272396	Young_Elderly	Arteries
THUMPD3-AS1	7.7853e-09	-0.844443	0.115	0.548	0.000195816	Young_Elderly	Arteries
POLR2J3	1.07207e-08	-0.869508	0.212	0.69	0.000269648	Young_Elderly	Arteries
RNF144B	6.70448e-08	-0.889012	0.106	0.5	0.00168631	Young_Elderly	Arteries
S100A9	3.22935e-09	-0.936497	0.069	0.452	8.12245e-05	Young_Elderly	Arteries
AKAP9	2.11628e-08	-0.961534	0.323	0.81	0.000532288	Young_Elderly	Arteries
MAN2C1	1.06826e-06	-0.970663	0.097	0.452	0.0268688	Young_Elderly	Arteries
MLXIP	7.63952e-07	-1.09184	0.134	0.524	0.0192149	Young_Elderly	Arteries
CNTNAP3B	2.76197e-07	-1.1039	0.189	0.619	0.0069469	Young_Elderly	Arteries
ZFAND5	2.19713e-07	-1.251	0.29	0.738	0.00552623	Young_Elderly	Arteries
PLCG2	1.37094e-07	-1.99861	0.419	0.81	0.0034482	Young_Elderly	Arteries

### Sheet: Capillaries
gene	p_val	avg_log2FC	pct.1	pct.2	p_val_adj	contrast	Clusters
SUSD6	1.19834e-06	-0.503111	0.085	0.395	0.0301405	Young_Elderly	Capillaries
LNX1	3.92814e-08	-0.519037	0.063	0.372	0.000988006	Young_Elderly	Capillaries
TPT1-AS1	1.3365e-07	-0.544635	0.049	0.349	0.00336157	Young_Elderly	Capillaries
BCAR1	9.53131e-07	-0.621613	0.179	0.558	0.0239732	Young_Elderly	Capillaries
DOCK6	1.78112e-06	-0.633943	0.256	0.651	0.0447986	Young_Elderly	Capillaries
SNRNP70	3.48509e-07	-0.669565	0.256	0.674	0.0087657	Young_Elderly	Capillaries
SH3BP2	1.90552e-06	-0.670618	0.179	0.558	0.0479276	Young_Elderly	Capillaries
NPHP3	5.77292e-07	-0.733563	0.121	0.488	0.0145201	Young_Elderly	Capillaries
SPG11	3.5762e-07	-0.737783	0.063	0.395	0.00899486	Young_Elderly	Capillaries
DAPK2	1.29278e-06	-0.754082	0.099	0.442	0.0325159	Young_Elderly	Capillaries
AC103702.1	1.72392e-08	-0.787155	0.036	0.372	0.000433601	Young_Elderly	Capillaries
AP001528.1	1.24163e-06	-0.802438	0.049	0.349	0.0312295	Young_Elderly	Capillaries
ADCY4	2.33625e-08	-0.850482	0.341	0.814	0.000587615	Young_Elderly	Capillaries
DLEU2	3.89968e-08	-0.934736	0.049	0.395	0.000980847	Young_Elderly	Capillaries
RNF125	2.5828e-07	-0.935365	0.135	0.535	0.00649625	Young_Elderly	Capillaries
RSRP1	1.17276e-08	-0.959986	0.35	0.837	0.000294971	Young_Elderly	Capillaries
LINC00472	8.58464e-09	-1.00518	0.063	0.442	0.000215921	Young_Elderly	Capillaries
WSB1	5.85473e-09	-1.00957	0.395	0.884	0.000147258	Young_Elderly	Capillaries
SMTN	1.70892e-08	-1.01565	0.283	0.767	0.000429826	Young_Elderly	Capillaries
SEMA6A	9.74235e-08	-1.04473	0.206	0.651	0.0024504	Young_Elderly	Capillaries
STX16	1.34871e-06	-1.04938	0.166	0.558	0.0339228	Young_Elderly	Capillaries
NFIA	1.72106e-06	-1.07608	0.502	0.884	0.043288	Young_Elderly	Capillaries
NOTCH4	1.68626e-07	-1.07712	0.547	0.907	0.00424128	Young_Elderly	Capillaries
ABI2	1.69707e-08	-1.10556	0.157	0.605	0.000426848	Young_Elderly	Capillaries
GIMAP5	3.64358e-07	-1.10951	0.269	0.698	0.00916433	Young_Elderly	Capillaries
ARID1B	6.40684e-07	-1.12667	0.309	0.744	0.0161145	Young_Elderly	Capillaries
KANSL1	1.99038e-08	-1.12791	0.188	0.651	0.00050062	Young_Elderly	Capillaries
TNS2	6.53068e-08	-1.13768	0.238	0.698	0.0016426	Young_Elderly	Capillaries
NKTR	6.20022e-07	-1.14765	0.462	0.86	0.0155948	Young_Elderly	Capillaries
GABPB1-AS1	2.20879e-08	-1.23495	0.112	0.535	0.000555556	Young_Elderly	Capillaries
LINC-PINT	3.49334e-07	-1.25259	0.063	0.395	0.00878645	Young_Elderly	Capillaries
PAX8-AS1	5.62287e-11	-1.28631	0.036	0.442	1.41427e-06	Young_Elderly	Capillaries
NEAT1	9.44172e-10	-1.29118	0.677	0.977	2.37478e-05	Young_Elderly	Capillaries
DGKH	2.35665e-10	-1.38767	0.215	0.744	5.92744e-06	Young_Elderly	Capillaries
BTNL9	4.93683e-14	-1.72929	0.744	1	1.24171e-09	Young_Elderly	Capillaries
LPL	1.90487e-07	-1.90155	0.332	0.581	0.00479114	Young_Elderly	Capillaries

### Sheet: Venous
gene	p_val	avg_log2FC	pct.1	pct.2	p_val_adj	contrast	Clusters
NR2F2	2.85972e-08	-1.07871	0.565	0.923	0.000719277	Young_Elderly	Venous
PDK4	3.19685e-07	-1.47927	0.562	0.872	0.00804071	Young_Elderly	Venous
KLF2	7.53006e-08	-1.49223	0.538	0.846	0.00189396	Young_Elderly	Venous
PLCG2	2.71036e-10	-2.46137	0.323	0.615	6.8171e-06	Young_Elderly	Venous

### Sheet: RAB13
gene	p_val	avg_log2FC	pct.1	pct.2	p_val_adj	contrast	Clusters
LGALS1	4.69431e-10	2.58663	0.899	0.611	1.18071e-05	Young_Elderly	RAB13
GAPDH	1.87471e-08	1.91372	0.95	0.722	0.000471526	Young_Elderly	RAB13
TMTC1	4.24354e-09	-1.32688	0.012	0.444	0.000106733	Young_Elderly	RAB13
CD36	2.81118e-07	-1.46469	0.493	1	0.00707067	Young_Elderly	RAB13
HLA-DRB5	1.5645e-07	-2.07519	0.024	0.444	0.00393502	Young_Elderly	RAB13
SPARCL1	5.05268e-08	-2.29555	0.453	0.778	0.00127085	Young_Elderly	RAB13
