## Supplemental tables 1-12 for "Single-cell profiling reveals a novel RAB13+ endothelial subpopulation and profibrotic mesenchymal cells in the aged human bone marrow"

### Sheet: MSC
p_val	avg_log2FC	pct.1	pct.2	p_val_adj	cluster	gene
0	4.42993	0.978	0.358	0	MSC	CXCL12
3.0138e-322	3.36567	0.744	0.081	8.12189e-318	MSC	CP
0	3.28345	0.843	0.218	0	MSC	VCAN
5.94792e-201	3.26029	0.572	0.06	1.6029e-196	MSC	PTGDS
0	3.09651	0.916	0.295	0	MSC	LEPR
0	3.021	0.837	0.231	0	MSC	VCAM1
1.14181e-317	2.77984	0.773	0.118	3.07707e-313	MSC	CHL1
0	2.44574	0.851	0.222	0	MSC	FMO2
7.14836e-133	2.33437	0.496	0.092	1.92641e-128	MSC	TF
2.98559e-212	2.33089	0.648	0.11	8.04587e-208	MSC	ESM1
8.13912e-198	2.21266	0.607	0.093	2.19341e-193	MSC	PAPPA
2.35055e-164	2.20689	0.54	0.084	6.33451e-160	MSC	TNFAIP6
1.6295e-192	2.16794	0.724	0.305	4.39133e-188	MSC	PLPP3
1.24433e-295	2.09455	0.92	0.499	3.35334e-291	MSC	CFD
4.80983e-180	1.99281	0.729	0.334	1.2962e-175	MSC	FBN1
1.01208e-134	1.96247	0.726	0.4	2.72744e-130	MSC	CCDC80
1.95559e-170	1.88487	0.514	0.05	5.27013e-166	MSC	CHRDL1
2.27265e-114	1.8196	0.404	0.053	6.12457e-110	MSC	SFRP1
8.18274e-156	1.80121	0.664	0.234	2.20517e-151	MSC	FMO3
1.31833e-107	1.7994	0.609	0.314	3.55277e-103	MSC	FRZB
1.41906e-154	1.73183	0.724	0.392	3.82423e-150	MSC	ABCA8
1.7636e-138	1.68873	0.569	0.146	4.75272e-134	MSC	ABCA6
6.04297e-161	1.66682	0.708	0.296	1.62852e-156	MSC	C1S
8.36675e-241	1.66629	0.929	0.647	2.25475e-236	MSC	APOE
1.79064e-143	1.66059	0.777	0.404	4.82558e-139	MSC	CYP1B1
2.82387e-287	1.6504	0.923	0.773	7.61005e-283	MSC	MARCKS
9.97979e-91	1.63099	0.48	0.14	2.68945e-86	MSC	THBS1
6.3412e-109	1.61846	0.616	0.394	1.70889e-104	MSC	TRAM1
1.50277e-121	1.58404	0.559	0.188	4.04982e-117	MSC	PCDH18
1.47269e-114	1.56627	0.584	0.227	3.96876e-110	MSC	GPM6B
6.77226e-121	1.53667	0.635	0.322	1.82506e-116	MSC	ANGPT1
5.72669e-93	1.53352	0.635	0.357	1.54329e-88	MSC	MDK
1.19146e-127	1.5025	0.703	0.373	3.21087e-123	MSC	FSTL1
1.26503e-125	1.49952	0.719	0.451	3.40913e-121	MSC	GAS6
9.00768e-97	1.47732	0.51	0.197	2.42748e-92	MSC	GMDS
4.61569e-93	1.46185	0.574	0.244	1.24388e-88	MSC	SPRY1
3.56923e-155	1.46082	0.977	0.985	9.61873e-151	MSC	B2M
9.53024e-111	1.45254	0.586	0.235	2.56831e-106	MSC	NTRK2
9.2418e-109	1.44835	0.579	0.209	2.49057e-104	MSC	LTBP2
9.42327e-130	1.43916	0.626	0.275	2.53948e-125	MSC	HNMT
1.12375e-104	1.43888	0.434	0.087	3.0284e-100	MSC	NAV2
2.85611e-179	1.43205	0.808	0.608	7.69694e-175	MSC	TFPI
1.18283e-84	1.42187	0.4	0.09	3.18761e-80	MSC	ARL4C
1.27635e-144	1.3996	0.756	0.518	3.43964e-140	MSC	BMP5
4.81432e-104	1.39806	0.642	0.302	1.29741e-99	MSC	OLFML3
1.04486e-50	1.38587	0.411	0.176	2.8158e-46	MSC	KCNQ1OT1
1.55102e-73	1.29764	0.447	0.202	4.17986e-69	MSC	ST5
3.12971e-65	1.29665	0.686	0.542	8.43425e-61	MSC	ZFP36L2
6.73355e-82	1.26919	0.546	0.322	1.81462e-77	MSC	MAP4K4
2.13637e-78	1.22742	0.522	0.303	5.75731e-74	MSC	TNS3
8.54728e-98	1.22734	0.59	0.209	2.30341e-93	MSC	PDGFRA
3.67107e-79	1.22289	0.403	0.111	9.89316e-75	MSC	LAMB1
1.66295e-72	1.17975	0.502	0.22	4.48147e-68	MSC	PRSS23
2.15934e-108	1.17669	0.717	0.556	5.81921e-104	MSC	RARRES2
7.87048e-113	1.17185	0.802	0.774	2.12102e-108	MSC	S100A11
6.53426e-61	1.1688	0.435	0.201	1.76092e-56	MSC	TMEM176B
9.14953e-60	1.15464	0.529	0.403	2.46571e-55	MSC	DDR2
1.31972e-143	1.14102	0.887	0.865	3.55651e-139	MSC	HLA-B
1.23506e-79	1.12789	0.418	0.118	3.32835e-75	MSC	WASF3
1.64007e-79	1.12242	0.683	0.544	4.41982e-75	MSC	FOXC1
4.74222e-77	1.11028	0.588	0.378	1.27798e-72	MSC	RUNX1
5.71026e-64	1.10423	0.59	0.354	1.53886e-59	MSC	FGF7
3.22064e-31	1.10369	0.542	0.521	8.67932e-27	MSC	SOX4
9.70818e-71	1.10131	0.551	0.328	2.61626e-66	MSC	EBF3
3.83073e-83	1.10031	0.662	0.417	1.03234e-78	MSC	C1R
6.49812e-74	1.07113	0.468	0.149	1.75118e-69	MSC	GJA1
3.02829e-60	1.05349	0.511	0.315	8.16093e-56	MSC	FHL1
8.64641e-31	1.05036	0.49	0.505	2.33012e-26	MSC	PLCG2
2.54874e-79	1.04443	0.743	0.43	6.8686e-75	MSC	NNMT
9.87519e-98	1.02184	0.919	0.942	2.66126e-93	MSC	FTL
1.30453e-64	0.998187	0.514	0.281	3.51559e-60	MSC	APOL6
1.47756e-49	0.990984	0.608	0.45	3.98187e-45	MSC	COL14A1
2.73756e-44	0.973592	0.404	0.244	7.37746e-40	MSC	AC007952.4
1.56459e-62	0.96692	0.475	0.176	4.21641e-58	MSC	IGFBP3
7.05748e-59	0.964699	0.53	0.32	1.90192e-54	MSC	ODF2L
5.57336e-52	0.957977	0.403	0.217	1.50196e-47	MSC	CYB5A
1.57514e-89	0.953959	0.682	0.594	4.24484e-85	MSC	FCGRT
5.96737e-52	0.953925	0.425	0.221	1.60815e-47	MSC	STAT2
1.08637e-77	0.950853	0.657	0.494	2.92767e-73	MSC	LRP1
5.23823e-57	0.947145	0.4	0.15	1.41165e-52	MSC	ISLR
2.75843e-142	0.926329	0.866	0.836	7.43368e-138	MSC	SELENOP
4.6486e-75	0.926318	0.62	0.471	1.25275e-70	MSC	RBMS1
3.4544e-45	0.908843	0.425	0.301	9.30927e-41	MSC	C1orf122
1.30626e-58	0.89625	0.93	0.932	3.52023e-54	MSC	TMSB10
1.66538e-47	0.886785	0.405	0.172	4.48803e-43	MSC	MMP2
3.29246e-43	0.885782	0.413	0.279	8.87285e-39	MSC	SLC25A37
2.38296e-29	0.877633	0.951	0.988	6.42184e-25	MSC	TMSB4X
3.49471e-53	0.871213	0.494	0.339	9.41791e-49	MSC	CSF1
3.30084e-61	0.862753	0.541	0.439	8.89543e-57	MSC	NPC2
6.73367e-37	0.860962	0.542	0.36	1.81466e-32	MSC	FBLN1
3.03143e-52	0.834664	0.587	0.477	8.1694e-48	MSC	ANXA2
1.45116e-107	0.830777	0.825	0.455	3.91074e-103	MSC	DCN
3.2479e-30	0.820573	0.434	0.358	8.75277e-26	MSC	PPP1R10
7.06775e-34	0.815539	0.417	0.308	1.90469e-29	MSC	CDKN1C
9.04053e-48	0.814154	0.522	0.398	2.43633e-43	MSC	KITLG
9.03847e-43	0.81223	0.493	0.336	2.43578e-38	MSC	AKAP12
4.385e-75	0.808247	0.763	0.632	1.18171e-70	MSC	PCOLCE
6.53171e-14	0.808196	0.438	0.405	1.76023e-09	MSC	SAT1
4.47736e-43	0.804276	0.432	0.26	1.2066e-38	MSC	TRIM22

### Sheet: Pericytes
p_val	avg_log2FC	pct.1	pct.2	p_val_adj	cluster	gene
0	5.52058	0.918	0.027	0	Pericytes	RGS5
0	3.36137	0.945	0.216	0	Pericytes	STEAP4
0	3.32964	0.88	0.053	0	Pericytes	NDUFA4L2
1.73549e-235	3.0886	0.742	0.167	4.67698e-231	Pericytes	FABP4
5.11023e-254	2.8712	0.693	0.152	1.37716e-249	Pericytes	CD36
1.64525e-242	2.82146	0.735	0.148	4.43379e-238	Pericytes	ACTA2
0	2.71318	0.888	0.094	0	Pericytes	TINAGL1
0	2.71117	0.696	0.003	0	Pericytes	GJA4
0	2.6778	0.801	0.056	0	Pericytes	CPE
0	2.63642	0.847	0.067	0	Pericytes	MCAM
0	2.48246	0.97	0.477	0	Pericytes	ADIRF
0	2.46031	0.861	0.125	0	Pericytes	A2M
1.21985e-271	2.45679	0.781	0.167	3.28737e-267	Pericytes	THY1
1.78634e-237	2.4259	0.586	0.056	4.814e-233	Pericytes	RGS16
0	2.41934	0.855	0.142	0	Pericytes	MYO1B
0	2.40377	0.882	0.327	0	Pericytes	CRIP1
0	2.35304	0.597	0.002	0	Pericytes	HIGD1B
1.08033e-295	2.33268	0.654	0.062	2.91137e-291	Pericytes	PRXL2A
0	2.32609	0.688	0.015	0	Pericytes	GJC1
2.59145e-307	2.30213	0.61	0.03	6.9837e-303	Pericytes	FILIP1L
1.43565e-289	2.27736	0.738	0.087	3.86894e-285	Pericytes	AGT
0	2.22155	0.681	0.016	0	Pericytes	COX4I2
7.64871e-299	2.11983	0.714	0.078	2.06125e-294	Pericytes	ABCC9
5.94595e-292	2.00016	0.565	0.021	1.60237e-287	Pericytes	CPM
8.5303e-194	1.98885	0.963	0.618	2.29883e-189	Pericytes	MT2A
0	1.98273	0.585	0.015	0	Pericytes	GPRIN3
8.94297e-281	1.97709	0.918	0.329	2.41004e-276	Pericytes	NR2F2
8.61048e-257	1.95819	0.751	0.129	2.32044e-252	Pericytes	CAV1
3.1966e-321	1.92013	0.768	0.085	8.61453e-317	Pericytes	EDNRA
0	1.91259	0.652	0.021	0	Pericytes	PRKG1
0	1.89185	0.612	0.005	0	Pericytes	GUCY1A1
0	1.86247	0.603	0.013	0	Pericytes	TBX2
0	1.83105	0.565	0.008	0	Pericytes	INPP4B
1.16824e-225	1.82474	0.534	0.045	3.14829e-221	Pericytes	SLC12A2
6.09478e-273	1.80691	0.922	0.401	1.64248e-268	Pericytes	NOTCH3
8.23066e-258	1.79209	0.937	0.498	2.21808e-253	Pericytes	MYL9
2.62433e-231	1.77155	0.955	0.638	7.07231e-227	Pericytes	SPARCL1
3.65423e-205	1.75556	0.441	0.021	9.84779e-201	Pericytes	APOLD1
2.01196e-218	1.71646	0.742	0.159	5.42202e-214	Pericytes	MEF2C
2.54331e-246	1.67623	0.801	0.18	6.85396e-242	Pericytes	MFGE8
4.39322e-170	1.67076	0.646	0.13	1.18393e-165	Pericytes	FABP5
3.40208e-149	1.63616	0.856	0.359	9.16826e-145	Pericytes	C11orf96
2.16719e-259	1.63118	0.538	0.024	5.84036e-255	Pericytes	ARHGAP29
1.06735e-273	1.62327	0.994	0.835	2.87641e-269	Pericytes	IGFBP7
2.04683e-216	1.61706	0.706	0.139	5.51599e-212	Pericytes	PAWR
7.44806e-281	1.61355	0.604	0.035	2.00718e-276	Pericytes	ITGA7
5.14637e-215	1.57652	0.63	0.085	1.38689e-210	Pericytes	MGLL
6.80115e-204	1.5746	0.741	0.155	1.83284e-199	Pericytes	MAP1B
1.46059e-179	1.57383	0.711	0.186	3.93614e-175	Pericytes	ARHGDIB
2.40052e-245	1.533	0.52	0.027	6.46916e-241	Pericytes	GPRC5C
3.34468e-121	1.52911	0.732	0.277	9.01359e-117	Pericytes	ID3
4.80124e-187	1.52601	0.604	0.094	1.29389e-182	Pericytes	CD9
3.63499e-246	1.50408	0.48	0.015	9.79594e-242	Pericytes	KLHL23
7.92568e-144	1.50192	0.601	0.148	2.13589e-139	Pericytes	SOD3
9.2887e-230	1.47995	0.477	0.02	2.50321e-225	Pericytes	FRMD3
1.21149e-119	1.46898	0.579	0.153	3.26484e-115	Pericytes	MYC
1.30779e-211	1.45342	0.457	0.022	3.52436e-207	Pericytes	KCNJ8
4.78188e-172	1.43731	0.51	0.066	1.28867e-167	Pericytes	CAMK2N1
9.29669e-120	1.43717	0.462	0.091	2.50537e-115	Pericytes	LBH
3.66199e-154	1.43219	0.502	0.071	9.86871e-150	Pericytes	CSRP2
1.45916e-208	1.41227	0.924	0.525	3.93228e-204	Pericytes	SEPTIN7
9.55822e-77	1.38074	0.559	0.213	2.57585e-72	Pericytes	ATF3
5.34801e-177	1.37751	0.934	0.584	1.44124e-172	Pericytes	SPARC
2.75388e-168	1.36775	0.601	0.112	7.42143e-164	Pericytes	CLMN
2.90092e-192	1.36244	0.954	0.57	7.8177e-188	Pericytes	EPS8
1.30173e-167	1.36179	0.93	0.486	3.50803e-163	Pericytes	TIMP3
9.03966e-164	1.35988	0.648	0.157	2.4361e-159	Pericytes	UBA2
3.79728e-69	1.35768	0.591	0.291	1.02333e-64	Pericytes	MT1M
3.45393e-117	1.3547	0.621	0.202	9.30799e-113	Pericytes	COL4A2
3.38587e-266	1.35423	0.463	0.006	9.12457e-262	Pericytes	NEURL1B
1.27588e-140	1.34922	0.588	0.128	3.43838e-136	Pericytes	ADGRF5
2.20409e-105	1.34633	0.585	0.183	5.93981e-101	Pericytes	MAT2A
5.558e-204	1.34551	0.45	0.023	1.49782e-199	Pericytes	PHLDB2
2.16009e-132	1.3399	0.808	0.371	5.82123e-128	Pericytes	LGI4
1.47745e-150	1.33616	0.751	0.243	3.98159e-146	Pericytes	UTRN
9.53606e-175	1.3206	0.601	0.101	2.56987e-170	Pericytes	TNS1
1.25963e-187	1.32054	0.51	0.05	3.39459e-183	Pericytes	C20orf27
1.15636e-194	1.31017	0.424	0.02	3.11627e-190	Pericytes	SEMA5A
2.46505e-184	1.29844	0.505	0.05	6.64308e-180	Pericytes	GUCY1B1
4.35656e-264	1.28366	0.441	0.003	1.17405e-259	Pericytes	ANO1
7.13637e-193	1.28017	0.42	0.019	1.92318e-188	Pericytes	LRRC17
1.50175e-171	1.27522	0.411	0.026	4.04707e-167	Pericytes	AC003991.1
1.22228e-207	1.26912	0.406	0.011	3.29393e-203	Pericytes	BCAM
1.30704e-80	1.26345	0.576	0.228	3.52234e-76	Pericytes	COL4A1
7.12809e-146	1.26345	0.856	0.398	1.92095e-141	Pericytes	PLAC9
3.39869e-254	1.26315	0.414	0.002	9.15912e-250	Pericytes	MRVI1
3.48263e-167	1.25803	0.631	0.127	9.38534e-163	Pericytes	TAGLN2
2.47342e-164	1.25697	0.556	0.088	6.66562e-160	Pericytes	CRIP2
8.84099e-191	1.24252	0.499	0.044	2.38256e-186	Pericytes	DBNDD2
8.51008e-148	1.24214	0.561	0.107	2.29338e-143	Pericytes	SLCO3A1
4.55533e-132	1.22091	0.807	0.361	1.22762e-127	Pericytes	PPP1R12A
1.05859e-101	1.21836	0.48	0.109	2.85279e-97	Pericytes	S100A4
2.77482e-134	1.21087	0.6	0.148	7.47786e-130	Pericytes	ARHGEF17
2.09827e-128	1.20896	0.936	0.631	5.65464e-124	Pericytes	PDGFRB
4.80774e-108	1.20293	0.48	0.101	1.29564e-103	Pericytes	PHLDA1
2.69792e-110	1.19396	0.667	0.236	7.27063e-106	Pericytes	HES4
4.56332e-103	1.18948	0.583	0.176	1.22977e-98	Pericytes	PRRX1
2.37541e-125	1.18818	0.43	0.062	6.40148e-121	Pericytes	TPPP3
3.41577e-110	1.14678	0.508	0.115	9.20517e-106	Pericytes	CD44
1.70586e-134	1.14034	0.537	0.106	4.59713e-130	Pericytes	ISYNA1
2.28642e-74	1.14025	0.45	0.13	6.16168e-70	Pericytes	CDKN1A
5.072e-97	1.13824	0.732	0.321	1.36685e-92	Pericytes	SLC7A2
1.72274e-64	1.13422	0.708	0.375	4.6426e-60	Pericytes	CARMN
4.23302e-97	1.1022	0.646	0.262	1.14076e-92	Pericytes	DPYSL2
5.28121e-70	1.10167	0.708	0.353	1.42323e-65	Pericytes	BTG2
2.75262e-99	1.09988	0.483	0.114	7.41804e-95	Pericytes	CCDC102B
5.12948e-58	1.09133	0.607	0.291	1.38234e-53	Pericytes	HES1
7.07506e-117	1.08636	0.823	0.379	1.90666e-112	Pericytes	DLC1
1.24332e-108	1.08595	0.666	0.233	3.35063e-104	Pericytes	TGFB1I1
7.99361e-133	1.07695	0.46	0.068	2.1542e-128	Pericytes	PDE5A
2.27071e-67	1.07056	0.778	0.46	6.11934e-63	Pericytes	MT1E
1.17267e-120	1.06755	0.538	0.12	3.16024e-116	Pericytes	MAP3K20
5.07557e-93	1.06652	0.639	0.238	1.36781e-88	Pericytes	COL18A1
1.52004e-114	1.06335	0.439	0.074	4.09637e-110	Pericytes	PLCL1
5.0876e-85	1.04282	0.547	0.179	1.37106e-80	Pericytes	TOB1
6.89408e-105	1.04277	0.807	0.402	1.85789e-100	Pericytes	SLC25A6
1.93404e-102	1.02241	0.636	0.217	5.21205e-98	Pericytes	ARHGAP10
1.29404e-121	1.02124	0.441	0.068	3.48731e-117	Pericytes	PACSIN2
1.37905e-147	1.00755	0.997	0.977	3.7164e-143	Pericytes	MT-CO1
1.77611e-99	0.973727	0.544	0.153	4.78645e-95	Pericytes	SLC25A5
2.74723e-103	0.960239	0.484	0.11	7.4035e-99	Pericytes	COBLL1
1.27258e-88	0.956134	0.684	0.288	3.42947e-84	Pericytes	CD59
7.2804e-82	0.923393	0.502	0.151	1.96199e-77	Pericytes	ARHGAP6
1.8659e-33	0.901512	0.423	0.222	5.02843e-29	Pericytes	CRISPLD2
9.40427e-91	0.895538	0.507	0.14	2.53436e-86	Pericytes	EHD2
3.70672e-87	0.894217	0.535	0.165	9.98923e-83	Pericytes	PTK2
6.36361e-81	0.891989	0.787	0.414	1.71493e-76	Pericytes	MYH9
7.00631e-82	0.89086	0.774	0.389	1.88813e-77	Pericytes	STOM
4.54696e-55	0.885635	0.627	0.312	1.22536e-50	Pericytes	MYADM
7.96971e-81	0.884179	0.496	0.149	2.14776e-76	Pericytes	CD248
6.62773e-86	0.883112	0.879	0.525	1.78611e-81	Pericytes	LMNA
2.47405e-69	0.882725	0.67	0.317	6.66732e-65	Pericytes	ROCK1
4.70578e-85	0.879817	0.849	0.505	1.26816e-80	Pericytes	GAPDH
6.98271e-78	0.878348	0.604	0.233	1.88177e-73	Pericytes	ACTN4
1.56498e-82	0.875346	0.76	0.366	4.21748e-78	Pericytes	KLF9
1.93492e-86	0.874899	0.669	0.271	5.21443e-82	Pericytes	CNN3
2.34473e-77	0.872127	0.765	0.386	6.31882e-73	Pericytes	TCF4
3.45383e-84	0.871424	0.669	0.275	9.30773e-80	Pericytes	NDRG2
6.56495e-91	0.869149	0.468	0.118	1.76919e-86	Pericytes	NR2F2-AS1
3.54476e-92	0.858942	0.963	0.751	9.55278e-88	Pericytes	FAU
1.66502e-63	0.855527	0.433	0.136	4.48706e-59	Pericytes	NCKAP5
2.01011e-78	0.836922	0.495	0.151	5.41704e-74	Pericytes	EFHD1
3.04092e-64	0.833984	0.526	0.201	8.19498e-60	Pericytes	ADGRA2
1.92371e-76	0.825332	0.469	0.138	5.18421e-72	Pericytes	ARHGAP1
2.9564e-51	0.823713	0.624	0.33	7.96721e-47	Pericytes	CYGB
6.15217e-70	0.820097	0.781	0.436	1.65795e-65	Pericytes	BGN
1.89037e-90	0.820072	0.444	0.103	5.09436e-86	Pericytes	PKIG
1.09322e-74	0.816479	0.444	0.125	2.94611e-70	Pericytes	IQSEC1
6.60989e-83	0.816137	0.784	0.396	1.7813e-78	Pericytes	NME2
8.36016e-85	0.812444	0.861	0.5	2.25298e-80	Pericytes	PTMS
3.14275e-91	0.808483	0.993	0.922	8.46941e-87	Pericytes	PTMA

### Sheet: OLN-primed
p_val	avg_log2FC	pct.1	pct.2	p_val_adj	cluster	gene
4.14773e-105	6.39346	0.528	0.026	1.11777e-100	OLN-primed	SPP1
6.10537e-177	5.50657	0.694	0.03	1.64534e-172	OLN-primed	BGLAP
1.19484e-178	4.8403	0.672	0.007	3.21997e-174	OLN-primed	IBSP
3.44185e-208	3.69782	0.822	0.018	9.27543e-204	OLN-primed	WIF1
3.32219e-95	3.56923	0.506	0.025	8.95296e-91	OLN-primed	SFRP4
1.43544e-124	2.97077	0.561	0.013	3.86838e-120	OLN-primed	OMD
2.01871e-153	2.77418	0.811	0.06	5.44023e-149	OLN-primed	NCAM1
3.36825e-117	2.22051	0.861	0.259	9.0771e-113	OLN-primed	CLEC11A
6.93585e-115	2.16393	0.672	0.043	1.86914e-110	OLN-primed	PTPRD
4.81982e-81	2.03728	0.678	0.109	1.29889e-76	OLN-primed	CDC42EP3
1.02536e-98	1.96532	0.65	0.051	2.76326e-94	OLN-primed	LSP1
9.99283e-85	1.87605	0.617	0.059	2.69297e-80	OLN-primed	LMO7
2.51434e-100	1.83354	0.639	0.044	6.7759e-96	OLN-primed	ITGA10
7.10109e-84	1.82305	0.672	0.107	1.91367e-79	OLN-primed	FAM20C
1.47326e-62	1.78483	0.7	0.134	3.97029e-58	OLN-primed	CPE1
7.32047e-59	1.74689	0.689	0.158	1.97279e-54	OLN-primed	COL12A1
2.97558e-62	1.69835	0.817	0.242	8.01889e-58	OLN-primed	EMP1
1.26428e-69	1.69783	0.922	0.451	3.40711e-65	OLN-primed	S100A13
1.32732e-77	1.69451	0.733	0.144	3.57699e-73	OLN-primed	RUNX2
7.26986e-67	1.67068	0.811	0.233	1.95915e-62	OLN-primed	NRP2
6.28358e-75	1.65765	0.494	0.033	1.69336e-70	OLN-primed	CADM1
5.82486e-73	1.64633	0.506	0.039	1.56974e-68	OLN-primed	AFDN
9.5995e-50	1.62514	0.728	0.214	2.58697e-45	OLN-primed	MAP1B1
2.22922e-45	1.61968	0.589	0.173	6.00753e-41	OLN-primed	FBXO32
2.19452e-46	1.6178	0.628	0.156	5.91402e-42	OLN-primed	CLU
2.57738e-55	1.60029	0.728	0.207	6.94579e-51	OLN-primed	DLX5
2.24275e-46	1.53853	0.422	0.056	6.04399e-42	OLN-primed	ACKR3
3.1067e-53	1.51334	0.956	0.558	8.37226e-49	OLN-primed	LUM
2.26852e-70	1.50723	0.978	0.648	6.11342e-66	OLN-primed	S100A6
2.68961e-57	1.48212	0.65	0.133	7.24823e-53	OLN-primed	COLEC12
2.46973e-42	1.46137	0.656	0.196	6.65567e-38	OLN-primed	LIMCH1
5.42117e-31	1.37423	0.839	0.483	1.46095e-26	OLN-primed	FN1
2.25318e-37	1.3674	0.45	0.093	6.07209e-33	OLN-primed	LINC00632
5.45033e-49	1.35984	0.478	0.066	1.46881e-44	OLN-primed	VIT
2.255e-56	1.34854	0.561	0.088	6.07701e-52	OLN-primed	PTH1R
3.99642e-45	1.33055	0.617	0.144	1.07699e-40	OLN-primed	CD91
1.35947e-34	1.32805	0.467	0.099	3.66364e-30	OLN-primed	GAS1
3.96286e-35	1.32716	0.739	0.295	1.06795e-30	OLN-primed	TNC
3.58702e-30	1.30879	0.433	0.096	9.66666e-26	OLN-primed	RARRES1
4.2369e-21	1.28391	0.594	0.263	1.1418e-16	OLN-primed	DDIT4
1.71332e-41	1.26995	0.683	0.227	4.61723e-37	OLN-primed	NBL1
1.44924e-46	1.26781	0.6	0.127	3.90556e-42	OLN-primed	PCDH9
4.152e-26	1.26374	0.578	0.223	1.11892e-21	OLN-primed	MEF2C1
1.05147e-35	1.24926	0.789	0.371	2.83361e-31	OLN-primed	ZFHX4
4.3154e-40	1.23049	0.789	0.356	1.16296e-35	OLN-primed	PLEKHA5
1.66296e-43	1.19742	0.472	0.074	4.48152e-39	OLN-primed	MPP6
1.55369e-30	1.19607	0.772	0.42	4.18705e-26	OLN-primed	FGFR1
2.81774e-26	1.19548	0.433	0.11	7.59353e-22	OLN-primed	KLF4
3.87885e-28	1.17233	0.578	0.207	1.04531e-23	OLN-primed	KCTD12
3.14455e-38	1.15301	0.55	0.134	8.47425e-34	OLN-primed	SKIL
3.52254e-19	1.15236	0.439	0.147	9.49288e-15	OLN-primed	S100A41
3.39779e-32	1.14926	0.606	0.196	9.15671e-28	OLN-primed	LTBP1
2.4789e-38	1.14274	0.517	0.108	6.68038e-34	OLN-primed	COL8A1
1.22634e-37	1.12996	0.511	0.111	3.30486e-33	OLN-primed	FAT1
5.33194e-31	1.12827	0.528	0.145	1.4369e-26	OLN-primed	SLIT2
1.23294e-06	1.12257	0.767	0.595	0.0332266	OLN-primed	TIMP1
1.64167e-27	1.09913	0.672	0.322	4.42413e-23	OLN-primed	PPP1CB
6.62866e-26	1.09277	0.567	0.211	1.78636e-21	OLN-primed	MEF2A
1.51504e-39	1.09029	0.533	0.116	4.08288e-35	OLN-primed	EZR
4.63982e-23	1.0766	0.761	0.452	1.25038e-18	OLN-primed	ANXA1
4.17247e-33	1.07591	0.433	0.086	1.12444e-28	OLN-primed	FOXC2
6.40087e-32	1.03365	0.494	0.125	1.72497e-27	OLN-primed	TGFB1
2.28248e-23	1.01554	0.806	0.469	6.15107e-19	OLN-primed	BGN1
5.99324e-20	0.995805	0.817	0.493	1.61512e-15	OLN-primed	CCN2
3.84381e-33	0.987953	0.411	0.075	1.03587e-28	OLN-primed	SDC2
3.91867e-28	0.986596	0.572	0.19	1.05604e-23	OLN-primed	SNHG8
1.64428e-35	0.984063	0.983	0.755	4.43116e-31	OLN-primed	DCN1
3.6131e-35	0.974519	0.428	0.075	9.73693e-31	OLN-primed	DPYSL3
1.32714e-29	0.965461	0.817	0.42	3.57651e-25	OLN-primed	DBI
1.59792e-20	0.939441	0.567	0.24	4.30624e-16	OLN-primed	FZD8
9.5212e-23	0.937072	0.561	0.212	2.56587e-18	OLN-primed	SATB2
2.25608e-43	0.93039	0.4	0.045	6.0799e-39	OLN-primed	DLX6
1.32549e-24	0.907857	0.733	0.354	3.57205e-20	OLN-primed	GLUL
2.7249e-18	0.903948	0.622	0.305	7.34332e-14	OLN-primed	MRC2
9.94489e-21	0.8956	0.878	0.556	2.68005e-16	OLN-primed	IER2
6.25856e-18	0.886587	0.972	0.857	1.68662e-13	OLN-primed	FOS
1.36481e-16	0.861549	0.617	0.31	3.67802e-12	OLN-primed	SYNE1
2.39423e-13	0.842829	0.544	0.271	6.45221e-09	OLN-primed	CCN1
8.59114e-25	0.81527	0.506	0.159	2.31523e-20	OLN-primed	UNC5B
5.43893e-14	0.811267	0.55	0.287	1.46574e-09	OLN-primed	NUDT4
1.34763e-08	0.806148	0.661	0.451	0.000363172	OLN-primed	KLF2
