## Supplemental tables 1-12 for "Single-cell profiling reveals a novel RAB13+ endothelial subpopulation and profibrotic mesenchymal cells in the aged human bone marrow"

### Sheet: Aged vs Young MSC
p_val	avg_log2FC	pct.1	pct.2	p_val_adj	gene
6.6873e-92	1.68211	0.738	0.863	1.81065e-87	IGKC
4.07913e-124	1.65327	0.969	0.869	1.10447e-119	TMSB4X
4.986e-101	1.52118	0.838	0.602	1.35001e-96	TAGLN
4.09087e-52	1.31816	0.736	0.614	1.10764e-47	COL3A1
1.47234e-101	1.3088	0.942	0.81	3.98651e-97	TPT1
5.68763e-82	1.30276	0.724	0.425	1.53998e-77	UBA52
1.08855e-93	1.29107	0.793	0.517	2.94736e-89	FAU
3.51863e-37	1.27749	0.386	0.238	9.52703e-33	IGLC3
4.84229e-73	1.26283	0.776	0.532	1.3111e-68	LGALS1
2.38188e-40	1.2543	0.427	0.258	6.44918e-36	IGHA1
5.88189e-48	1.24262	0.498	0.288	1.59258e-43	ADIRF
6.91632e-88	1.23154	0.937	0.843	1.87266e-83	EEF1A1
8.1519e-40	1.23087	0.634	0.495	2.20721e-35	LUM
2.27291e-116	1.18117	0.947	0.787	6.15414e-112	FTL
4.16216e-67	1.16858	0.702	0.452	1.12695e-62	RACK1
2.75477e-62	1.0796	0.731	0.487	7.45881e-58	NACA
9.29585e-39	1.05677	0.473	0.437	2.51694e-34	IGLC2
2.77437e-39	1.04842	0.529	0.287	7.51189e-35	TIMP3
4.82488e-68	1.04137	0.73	0.46	1.30638e-63	CST3
9.64098e-51	1.03246	0.596	0.366	2.61039e-46	TOMM7
7.0654e-47	1.00541	0.536	0.293	1.91303e-42	MYL9
4.27548e-52	0.990302	0.638	0.419	1.15763e-47	GPX4
4.13645e-47	0.987819	0.582	0.382	1.11999e-42	EEF1D
3.44528e-50	0.984669	0.647	0.437	9.32845e-46	S100A6
9.57083e-42	0.948787	0.503	0.285	2.5914e-37	YBX1
2.85085e-45	0.937492	0.857	0.703	7.71897e-41	SERF2
3.34244e-35	0.933758	0.624	0.464	9.04998e-31	TPM2
5.07155e-39	0.911962	0.495	0.275	1.37317e-34	LGALS3
9.39582e-53	0.90141	0.793	0.59	2.54401e-48	MYL6
2.75326e-44	0.899241	0.663	0.449	7.45472e-40	MYL12A
1.03516e-34	0.896145	0.677	0.507	2.8028e-30	SPARCL1
3.65767e-44	0.893782	0.563	0.358	9.9035e-40	BTF3
4.08725e-44	0.887462	0.697	0.499	1.10666e-39	DSTN
2.92243e-37	0.881517	0.945	0.859	7.91276e-33	TMSB10
4.53343e-69	0.880289	0.952	0.824	1.22747e-64	APOE
5.34422e-42	0.875095	0.592	0.388	1.447e-37	CCNI
5.28522e-20	0.860736	0.774	0.663	1.43103e-15	MGP
5.79835e-30	0.860607	0.597	0.419	1.56996e-25	PFDN5
1.15514e-34	0.851627	0.485	0.304	3.12767e-30	HINT1
2.86716e-40	0.848918	0.548	0.338	7.76312e-36	GSTP1
2.99259e-31	0.8427	0.633	0.452	8.10274e-27	ATP5F1E
4.44179e-37	0.842689	0.552	0.349	1.20266e-32	ATP5MC2
9.3126e-38	0.834228	0.515	0.328	2.52148e-33	EEF2
2.19335e-45	0.824467	0.718	0.489	5.93871e-41	SRP14
1.41754e-74	0.818717	0.918	0.765	3.83813e-70	ACTB
2.66831e-58	0.817225	0.936	0.778	7.22472e-54	IFITM3
2.49472e-21	0.816765	0.562	0.45	6.7547e-17	FBLN1
1.52604e-13	0.809939	0.319	0.206	4.13191e-09	PTX3
1.79911e-42	0.809052	0.867	0.715	4.87128e-38	IGFBP7
1.19441e-25	0.807629	0.428	0.273	3.234e-21	EEF1B2
1.81423e-61	0.807393	0.95	0.836	4.91222e-57	FTH1
9.42984e-34	0.8073	0.387	0.202	2.55322e-29	EIF3K
3.65547e-44	0.806485	0.715	0.538	9.89754e-40	SERPINF1
1.45612e-27	0.801781	0.419	0.244	3.9426e-23	COMMD6
9.1435e-27	0.793424	0.481	0.312	2.47569e-22	S100A10
3.01203e-33	0.793116	0.512	0.314	8.15538e-29	COX7C
1.10087e-32	0.79289	0.62	0.435	2.98072e-28	ANXA2
8.03242e-29	0.781229	0.588	0.419	2.17486e-24	CAVIN1
7.72151e-30	0.779798	0.517	0.351	2.09068e-25	S100A13
3.55359e-37	0.773942	0.558	0.343	9.62171e-33	PEBP1
2.81281e-28	0.771729	0.34	0.186	7.61597e-24	NOP53
1.53188e-29	0.770524	0.526	0.353	4.14772e-25	SSR4
1.87123e-26	0.76701	0.579	0.399	5.06654e-22	OST4
3.27025e-33	0.764126	0.477	0.284	8.85453e-29	NUPR1
2.38105e-29	0.763597	0.423	0.232	6.44692e-25	SLC25A6
2.29869e-26	0.746628	0.449	0.284	6.22394e-22	ATP5MG
6.81616e-22	0.746471	0.454	0.328	1.84554e-17	EEF1G
6.0743e-37	0.746268	0.624	0.449	1.64468e-32	SUMO2
1.82574e-49	0.742101	0.855	0.734	4.94338e-45	ACTG1
8.93251e-31	0.740884	0.601	0.429	2.41857e-26	PPIA
2.26322e-32	0.740481	0.555	0.355	6.12789e-28	CHCHD2
6.60604e-29	0.739279	0.412	0.24	1.78865e-24	BRK1
3.62668e-27	0.734351	0.452	0.269	9.8196e-23	DBI
6.59048e-21	0.726055	0.403	0.28	1.78444e-16	NME2
3.79433e-30	0.722602	0.463	0.273	1.02735e-25	PRDX1
1.28406e-18	0.71418	0.307	0.192	3.47672e-14	MRPS6
3.34406e-38	0.713998	0.73	0.548	9.05439e-34	NUCKS1
9.99571e-31	0.709048	0.614	0.439	2.70644e-26	MYL12B
5.52248e-34	0.706771	0.713	0.539	1.49527e-29	FCGRT
7.82364e-17	0.706224	0.378	0.272	2.11833e-12	IFI6
7.78701e-23	0.705443	0.488	0.342	2.10841e-18	COX4I1
2.23995e-25	0.704105	0.519	0.339	6.06488e-21	PSMA7
6.69922e-24	0.699234	0.36	0.205	1.81388e-19	CYGB
8.07423e-26	0.697629	0.486	0.312	2.18618e-21	PARK7
2.31093e-23	0.697128	0.362	0.218	6.25707e-19	SNRPD2
2.91998e-25	0.695597	0.337	0.176	7.90614e-21	EIF3E
5.49174e-28	0.692801	0.4	0.222	1.48694e-23	MRFAP1
3.68831e-44	0.687918	0.941	0.82	9.98646e-40	CFD
8.0677e-16	0.684475	0.396	0.306	2.18441e-11	IGFBP2
1.41817e-22	0.683012	0.532	0.413	3.83984e-18	FHL1
8.2053e-26	0.680166	0.478	0.313	2.22167e-21	COX6A1
3.29037e-25	0.678237	0.408	0.24	8.909e-21	COX7A2
1.49511e-21	0.678063	0.338	0.221	4.04815e-17	VAMP5
2.11675e-24	0.673768	0.558	0.417	5.73131e-20	TMA7
2.42906e-22	0.672705	0.498	0.333	6.57691e-18	ELOB
6.20955e-25	0.671998	0.528	0.342	1.6813e-20	GAPDH
4.3769e-17	0.670969	0.362	0.264	1.18509e-12	GZMK
1.33748e-21	0.659193	0.332	0.181	3.62136e-17	UQCRH
5.55617e-23	0.658851	0.519	0.362	1.50439e-18	COX6C
6.11431e-26	0.657564	0.449	0.279	1.65551e-21	RABAC1
1.15499e-20	0.65731	0.469	0.296	3.12724e-16	NDUFA4
6.5095e-28	0.653892	0.832	0.668	1.76251e-23	S100A11
2.49712e-24	0.651358	0.493	0.324	6.76121e-20	MGST3
2.18019e-15	0.650134	0.362	0.26	5.90308e-11	SNHG29
1.21265e-45	0.649463	0.888	0.712	3.28337e-41	CD63
2.05111e-27	0.646713	0.482	0.31	5.55358e-23	PSMB1
1.63586e-20	0.645752	0.516	0.376	4.42925e-16	PTMS
2.00492e-19	0.642524	0.4	0.252	5.42851e-15	UQCR10
3.93149e-27	0.641376	0.557	0.382	1.06449e-22	BNIP3L
6.22092e-20	0.640735	0.321	0.243	1.68438e-15	ITGB2
1.38935e-21	0.638901	0.443	0.289	3.7618e-17	WDR83OS
7.1195e-21	0.637442	0.455	0.297	1.92768e-16	ATP5PF
1.74227e-24	0.636632	0.514	0.333	4.71736e-20	TSPO
1.10591e-32	0.63492	0.985	0.937	2.99437e-28	B2M
2.11498e-21	0.63467	0.324	0.184	5.72652e-17	EIF3F
1.34467e-18	0.634294	0.498	0.363	3.64082e-14	POLR2L
5.8548e-23	0.633803	0.392	0.24	1.58524e-18	ATP5F1D
3.97552e-21	0.632542	0.462	0.304	1.07641e-16	COX6B1
7.61157e-26	0.631855	0.648	0.478	2.06091e-21	CFL1
3.35644e-18	0.631062	0.445	0.306	9.0879e-14	BGN
2.73048e-43	0.625349	0.815	0.675	7.39304e-39	H3F3A
2.29542e-30	0.621057	0.794	0.692	6.21507e-26	GSN
1.89563e-18	0.619152	0.382	0.269	5.13261e-14	GUK1
5.14643e-26	0.618773	0.35	0.16	1.39345e-21	ZBTB16
8.75873e-15	0.617506	0.328	0.215	2.37151e-10	CRIP1
3.578e-19	0.617435	0.372	0.239	9.68778e-15	MZT2B
4.16335e-22	0.614855	0.437	0.277	1.12727e-17	GABARAPL2
1.77073e-20	0.614649	0.377	0.23	4.79442e-16	PRDX5
5.56477e-20	0.614606	0.385	0.246	1.50672e-15	CHCHD10
1.21503e-19	0.613813	0.367	0.229	3.28981e-15	NDUFA11
6.40293e-22	0.612577	0.374	0.219	1.73366e-17	COX8A
3.87308e-20	0.611193	0.57	0.406	1.04868e-15	NPC2
5.84617e-20	0.610606	0.403	0.25	1.58291e-15	PRDX6
6.52925e-20	0.610586	0.363	0.222	1.76786e-15	RBX1
4.97442e-23	0.610445	0.534	0.378	1.34687e-18	EDF1
1.66129e-15	0.608044	0.406	0.284	4.49812e-11	UQCR11
1.79492e-14	0.607391	0.425	0.309	4.85992e-10	UQCRB
1.7966e-21	0.600956	0.395	0.236	4.86447e-17	NDUFB7
2.44398e-20	0.600415	0.391	0.239	6.61732e-16	ISCU
1.29959e-19	0.599991	0.422	0.271	3.51876e-15	GMFG
4.35983e-47	0.599859	0.984	0.967	1.18047e-42	VIM
3.57231e-20	0.596402	0.375	0.25	9.67238e-16	NDUFB11
1.56529e-19	0.596158	0.423	0.285	4.23818e-15	NEDD8
2.19447e-17	0.593807	0.501	0.369	5.94174e-13	TPM4
4.81845e-18	0.593143	0.376	0.248	1.30464e-13	NDUFB2
9.74862e-22	0.591364	0.478	0.31	2.63954e-17	CLIC1
2.31858e-17	0.590853	0.36	0.239	6.27778e-13	ATP5MPL
3.02748e-20	0.58961	0.685	0.568	8.19719e-16	FMO3
4.35835e-20	0.586148	0.527	0.392	1.18007e-15	SOD1
8.87329e-17	0.583432	0.324	0.196	2.40253e-12	ANAPC11
9.64854e-19	0.58325	0.393	0.264	2.61244e-14	SCP2
2.94855e-14	0.58056	0.374	0.283	7.9835e-10	KLF9
7.85526e-18	0.579614	0.318	0.188	2.12689e-13	C19orf53
1.10144e-17	0.577972	0.34	0.23	2.98226e-13	PHPT1
2.03661e-25	0.576918	0.663	0.539	5.51434e-21	PSAP
1.10356e-27	0.576828	0.71	0.59	2.98801e-23	EID1
4.08954e-15	0.576101	0.437	0.366	1.10729e-10	C1orf122
3.84354e-15	0.574933	0.493	0.406	1.04068e-10	PPDPF
1.12769e-16	0.573475	0.61	0.461	3.05332e-12	TIMP1
4.68239e-20	0.571638	0.305	0.164	1.2678e-15	PSMB6
1.74994e-26	0.570093	0.802	0.639	4.73815e-22	HLA-C
1.08516e-17	0.565028	0.342	0.221	2.93819e-13	NDUFB8
5.08046e-29	0.564418	0.935	0.901	1.37559e-24	CALD1
1.50141e-19	0.563376	0.376	0.248	4.06522e-15	TMEM14C
4.42525e-15	0.56227	0.394	0.281	1.19818e-10	CAVIN3
2.7132e-36	0.557707	0.869	0.716	7.34626e-32	ITM2B
6.33295e-20	0.556652	0.409	0.26	1.71471e-15	SLC25A3
2.25136e-21	0.555142	0.476	0.346	6.09578e-17	CNBP
6.77899e-15	0.552571	0.385	0.28	1.83548e-10	CSDE1
6.93877e-17	0.550143	0.481	0.338	1.87874e-12	ANXA5
9.58561e-19	0.547247	0.589	0.432	2.5954e-14	SELENOM
2.91214e-16	0.547207	0.427	0.312	7.88491e-12	SSR2
3.36557e-16	0.546375	0.308	0.194	9.11262e-12	ATP5PO
4.82571e-19	0.54487	0.308	0.174	1.30661e-14	ESD
2.31647e-17	0.544724	0.524	0.395	6.27208e-13	ATP5MC3
1.57386e-14	0.544321	0.453	0.333	4.26139e-10	HNRNPA1
5.06043e-16	0.543377	0.568	0.444	1.37016e-11	PFN1
1.23085e-17	0.542148	0.626	0.497	3.33265e-13	CALM1
4.68213e-14	0.541205	0.334	0.209	1.26773e-09	SH3BGRL3
3.01387e-17	0.53883	0.489	0.333	8.16035e-13	RHOA
3.8246e-17	0.537396	0.415	0.291	1.03555e-12	CTSZ
7.73374e-17	0.536767	0.515	0.383	2.09399e-12	ARL6IP5
1.89711e-18	0.535812	0.545	0.41	5.13662e-14	RAC1
1.92406e-15	0.53486	0.322	0.217	5.20958e-11	COPS9
2.47616e-16	0.532976	0.313	0.181	6.70445e-12	NENF
2.54395e-20	0.532497	0.663	0.547	6.88799e-16	OAZ1
4.53773e-16	0.531356	0.463	0.345	1.22864e-11	UBL5
3.07702e-15	0.526589	0.368	0.232	8.33134e-11	TXN
3.09909e-16	0.525973	0.421	0.285	8.39111e-12	PRDX4
3.18742e-18	0.522838	0.633	0.501	8.63025e-14	CD99
2.2687e-17	0.519872	0.347	0.214	6.14274e-13	CLTA
3.32658e-15	0.517907	0.388	0.259	9.00705e-11	NDUFB4
6.92123e-12	0.517775	0.516	0.411	1.87399e-07	FN1
1.11254e-17	0.517472	0.54	0.406	3.01231e-13	NDUFA13
8.30925e-15	0.512267	0.415	0.293	2.24981e-10	PRDX2
2.82049e-15	0.511561	0.351	0.229	7.63675e-11	NDUFB10
2.79223e-14	0.508491	0.446	0.337	7.56024e-10	SUB1
1.0117e-16	0.507738	0.322	0.192	2.73927e-12	SIVA1
7.21047e-22	0.507684	0.779	0.651	1.95231e-17	LEPROT
8.67334e-12	0.505721	0.412	0.316	2.34839e-07	SLC40A1
6.79099e-14	0.504415	0.306	0.189	1.83873e-09	ETFB
1.49785e-12	0.503052	0.361	0.252	4.05557e-08	BLOC1S1
3.82015e-15	0.50204	0.412	0.305	1.03434e-10	ATP5IF1
1.16761e-18	-0.500914	0.341	0.513	3.16141e-14	PEAK1
2.34631e-18	-0.501932	0.197	0.347	6.35287e-14	PRKCA
2.11782e-13	-0.502056	0.363	0.51	5.7342e-09	AC020916.1
2.19351e-20	-0.503849	0.163	0.32	5.93916e-16	WDR86
1.23411e-17	-0.508977	0.418	0.583	3.34146e-13	ST5
2.49936e-19	-0.514059	0.415	0.584	6.76727e-15	SHPRH
2.74162e-17	-0.514194	0.202	0.341	7.42322e-13	AC092683.1
1.15839e-16	-0.518633	0.246	0.396	3.13646e-12	NDRG1
2.73156e-18	-0.519194	0.384	0.561	7.39596e-14	RASD1
8.14497e-21	-0.52181	0.196	0.365	2.20533e-16	ANK3
5.50674e-29	-0.522492	0.506	0.721	1.491e-24	NKTR
2.45018e-25	-0.523011	0.511	0.703	6.6341e-21	FTX
6.122e-23	-0.523177	0.5	0.668	1.65759e-18	ODF2L
1.32067e-19	-0.524398	0.155	0.306	3.57585e-15	AL034417.2
4.0322e-22	-0.524904	0.16	0.321	1.09176e-17	TPT1-AS1
2.15544e-21	-0.524996	0.214	0.382	5.83607e-17	ZNF302
5.18637e-23	-0.525078	0.434	0.626	1.40426e-18	MAGI2-AS3
1.95807e-25	-0.528488	0.221	0.415	5.30167e-21	ADAMTS9
1.72012e-22	-0.529397	0.414	0.6	4.65739e-18	RBMX
2.08424e-25	-0.530386	0.735	0.853	5.64329e-21	BMP5
1.4783e-23	-0.531149	0.48	0.658	4.00265e-19	HNRNPH1
1.40908e-15	-0.532209	0.329	0.458	3.81522e-11	SNAI2
5.47655e-19	-0.539405	0.203	0.362	1.48283e-14	MEIS2
2.66648e-16	-0.539713	0.244	0.391	7.21977e-12	THUMPD3-AS1
2.78019e-12	-0.54025	0.348	0.469	7.52764e-08	SOD2
6.88539e-18	-0.540293	0.218	0.365	1.86429e-13	POLR2A
2.88662e-16	-0.541166	0.243	0.383	7.8158e-12	MAF
1.44168e-18	-0.541699	0.314	0.489	3.90349e-14	BTG2
1.81883e-19	-0.541971	0.281	0.436	4.92466e-15	PCF11
7.76899e-26	-0.544381	0.317	0.527	2.10353e-21	C11orf96
3.6805e-22	-0.545327	0.198	0.358	9.96532e-18	PWWP3A
2.12662e-12	-0.548113	0.282	0.395	5.75804e-08	CCDC144A
6.69523e-37	-0.549815	0.821	0.941	1.8128e-32	VCAN
8.64784e-26	-0.552547	0.183	0.369	2.34149e-21	NABP1
5.67371e-14	-0.557667	0.303	0.411	1.53621e-09	BRD2
1.11426e-24	-0.558589	0.154	0.317	3.01698e-20	GARS-DT
2.13851e-22	-0.560171	0.526	0.675	5.79024e-18	HSPA5
7.98068e-22	-0.561965	0.162	0.31	2.16085e-17	RAB30-DT
1.32585e-23	-0.566823	0.183	0.349	3.58988e-19	SHFL
2.04659e-27	-0.57225	0.35	0.564	5.54135e-23	JPX
6.86192e-35	-0.574234	0.616	0.808	1.85793e-30	WSB1
2.93951e-22	-0.575648	0.315	0.498	7.95902e-18	ALDH1A3
7.59134e-20	-0.576926	0.238	0.38	2.05543e-15	SMAD7
1.35799e-14	-0.579233	0.273	0.392	3.67689e-10	SYNE1
5.85764e-29	-0.580399	0.296	0.515	1.58602e-24	CSAD
1.68775e-25	-0.58892	0.244	0.431	4.56976e-21	HERC2
1.19446e-22	-0.594701	0.411	0.551	3.23412e-18	HERPUD1
1.29421e-24	-0.596132	0.157	0.326	3.50421e-20	KAZN
2.77148e-25	-0.600417	0.229	0.413	7.50405e-21	CLK1
2.55876e-18	-0.606777	0.192	0.334	6.92809e-14	GLS
6.58407e-25	-0.610529	0.166	0.339	1.7827e-20	NAV3
4.27628e-23	-0.614949	0.373	0.524	1.15785e-18	NUFIP2
5.8523e-26	-0.618324	0.275	0.458	1.58457e-21	AFF4
9.41749e-43	-0.620594	0.687	0.884	2.54988e-38	MTRNR2L12
1.82887e-25	-0.62128	0.207	0.383	4.95184e-21	NPHP3
1.87534e-19	-0.622019	0.211	0.366	5.07766e-15	OSR2
7.80406e-27	-0.630527	0.183	0.373	2.11303e-22	SOCS1
3.92206e-19	-0.634098	0.348	0.487	1.06194e-14	NFKBIA
1.14889e-29	-0.636631	0.172	0.37	3.11074e-25	CEMIP2
1.27291e-26	-0.639814	0.173	0.357	3.44652e-22	ADAMTSL3
4.30851e-29	-0.646765	0.445	0.659	1.16657e-24	CEBPB
3.77004e-39	-0.65496	0.702	0.797	1.02078e-34	GAS6
1.0364e-30	-0.655057	0.277	0.498	2.80617e-26	DLEU2
2.49927e-20	-0.667622	0.486	0.649	6.76704e-16	RHOB
5.76157e-31	-0.668268	0.513	0.696	1.56e-26	MAP4K4
7.48358e-31	-0.669331	0.561	0.733	2.02625e-26	STAT3
2.27852e-18	-0.670593	0.318	0.441	6.16932e-14	SERPINH1
1.39202e-32	-0.670877	0.168	0.369	3.76903e-28	MAP4K3-DT
8.23741e-44	-0.679052	0.678	0.859	2.23036e-39	FUS
3.40511e-11	-0.679459	0.325	0.384	9.21967e-07	HSPD1
1.03836e-17	-0.679577	0.505	0.63	2.81146e-13	SQSTM1
3.85505e-14	-0.681499	0.717	0.764	1.04379e-09	CCDC80
1.88011e-31	-0.682041	0.631	0.828	5.09058e-27	SRSF7
4.24863e-20	-0.683256	0.295	0.456	1.15036e-15	AMD1
4.19691e-31	-0.684494	0.279	0.483	1.13636e-26	STX16
4.32766e-12	-0.687592	0.471	0.518	1.17176e-07	THBS1
6.78485e-28	-0.693748	0.482	0.67	1.83707e-23	NFKBIZ
9.13517e-33	-0.694821	0.369	0.565	2.47344e-28	REXO2
1.92018e-32	-0.702547	0.288	0.505	5.19907e-28	RBM6
2.33567e-35	-0.702613	0.24	0.458	6.32407e-31	CCDC18-AS1
3.84527e-41	-0.704963	0.528	0.756	1.04115e-36	RSRP1
2.09709e-42	-0.707447	0.306	0.572	5.67809e-38	ARHGEF10
1.30132e-35	-0.711176	0.286	0.514	3.52345e-31	POLR2J3
5.45292e-30	-0.723874	0.185	0.361	1.47643e-25	ASXL1
4.50981e-64	-0.725978	0.813	0.978	1.22108e-59	NEAT1
1.73436e-59	-0.729719	0.906	0.992	4.69595e-55	MALAT1
2.31258e-31	-0.736451	0.203	0.402	6.26155e-27	BMPER
8.72011e-39	-0.738108	0.76	0.898	2.36106e-34	CEBPD
2.52881e-25	-0.740923	0.387	0.556	6.84701e-21	CDKN1C
9.23995e-37	-0.746691	0.116	0.313	2.50181e-32	ENTPD1
3.53636e-30	-0.747735	0.217	0.402	9.57504e-26	GLDN
1.3009e-30	-0.75052	0.234	0.437	3.52233e-26	SNHG14
1.36557e-37	-0.751958	0.146	0.35	3.69741e-33	C1RL-AS1
1.82709e-32	-0.75379	0.469	0.658	4.94703e-28	MCL1
1.19055e-119	-0.760587	0.095	0.464	3.22353e-115	S100A9
1.32264e-27	-0.760641	0.142	0.317	3.58117e-23	RASL11A
1.9268e-27	-0.769187	0.656	0.797	5.217e-23	BTG1
1.67841e-09	-0.777109	0.352	0.376	4.54446e-05	HIST1H4C
1.33321e-36	-0.78034	0.285	0.51	3.60981e-32	OFD1
2.48715e-14	-0.784844	0.336	0.437	6.7342e-10	HIST1H1C
1.94832e-32	-0.785196	0.229	0.436	5.27528e-28	PCSK5
1.03671e-28	-0.787024	0.212	0.388	2.807e-24	TSPYL2
7.87845e-55	-0.787129	0.807	0.921	2.13317e-50	HNRNPA2B1
2.74851e-16	-0.795515	0.241	0.369	7.44186e-12	ID3
7.31958e-32	-0.813865	0.192	0.376	1.98185e-27	LINC-PINT
9.45329e-46	-0.833716	0.105	0.313	2.55957e-41	LINC01836
3.58331e-38	-0.835233	0.499	0.7	9.70218e-34	VMP1
2.05687e-46	-0.835692	0.384	0.661	5.56918e-42	KLF2
4.01341e-27	-0.850452	0.268	0.433	1.08667e-22	KCNE4
1.19543e-40	-0.855624	0.519	0.758	3.23674e-36	GADD45B
1.81359e-30	-0.859835	0.146	0.318	4.91048e-26	TOB1
2.05932e-53	-0.862129	0.096	0.326	5.57582e-49	FLNB
7.90425e-33	-0.865078	0.227	0.445	2.14016e-28	ADAMTS1
1.91168e-41	-0.871999	0.506	0.694	5.17607e-37	DNAJA1
4.35501e-29	-0.88592	0.42	0.609	1.17916e-24	IRF1
1.72678e-35	-0.890439	0.378	0.565	4.67543e-31	HSPA8
6.05714e-40	-0.892191	0.64	0.826	1.64003e-35	JUND
2.37619e-55	-0.896286	0.362	0.647	6.43377e-51	SLC25A37
7.6299e-62	-0.906064	0.384	0.675	2.06587e-57	TRA2B
2.9805e-27	-0.938581	0.339	0.544	8.07001e-23	DEPP1
5.56999e-66	-0.945383	0.351	0.687	1.50813e-61	KCNQ1OT1
4.15595e-54	-0.975913	0.471	0.753	1.12527e-49	CCN2
2.95043e-45	-0.984627	0.508	0.717	7.98859e-41	DDX3X
3.08713e-44	-0.984967	0.245	0.461	8.3587e-40	INTS6
1.14779e-64	-0.987973	0.349	0.657	3.10776e-60	AC007952.4
1.20592e-65	-0.991687	0.442	0.744	3.26514e-61	TF
2.72215e-32	-0.995038	0.247	0.446	7.37049e-28	HES1
1.66241e-42	-1.01558	0.38	0.621	4.50115e-38	SLC2A3
9.02491e-66	-1.01574	0.168	0.464	2.44358e-61	MIR646HG
1.27558e-42	-1.02796	0.36	0.583	3.45375e-38	ARL4C
1.51314e-68	-1.0289	0.236	0.54	4.09699e-64	DAPK2
7.72719e-74	-1.03403	0.643	0.864	2.09221e-69	FOXC1
5.35045e-28	-1.0384	0.38	0.49	1.44869e-23	ZFAS1
2.30736e-50	-1.05438	0.314	0.503	6.2474e-46	ZFAND5
9.78417e-63	-1.05927	0.241	0.515	2.64916e-58	MYLIP
1.57853e-39	-1.06455	0.155	0.303	4.27402e-35	HEXIM1
2.66002e-33	-1.06957	0.225	0.388	7.20226e-29	SNHG5
5.65492e-38	-1.08422	0.181	0.371	1.53113e-33	IER5L
3.60373e-75	-1.08976	0.315	0.675	9.75746e-71	XIST
9.79238e-31	-1.09193	0.736	0.823	2.65139e-26	HSP90AA1
3.04259e-35	-1.0923	0.308	0.514	8.2381e-31	RND3
3.41764e-81	-1.12692	0.321	0.671	9.2536e-77	RAI14
6.90147e-58	-1.139	0.172	0.428	1.86864e-53	WDR74
8.69656e-76	-1.15453	0.618	0.857	2.35468e-71	CCNL1
2.3593e-55	-1.17619	0.41	0.683	6.38804e-51	HSPA1B
5.49311e-49	-1.17919	0.416	0.618	1.48732e-44	SLC38A2
4.55994e-50	-1.19661	0.387	0.67	1.23465e-45	SAT1
1.07365e-34	-1.20502	0.194	0.373	2.90703e-30	CITED2
2.29846e-121	-1.24592	0.361	0.768	6.22332e-117	NAV2
6.94064e-38	-1.27356	0.536	0.683	1.87925e-33	HSPB1
1.04495e-60	-1.27941	0.187	0.437	2.8293e-56	TMEM107
1.01695e-64	-1.31566	0.286	0.579	2.75348e-60	FAM43A
1.22274e-67	-1.37159	0.185	0.466	3.3107e-63	FRMD6-AS1
1.27538e-87	-1.40509	0.095	0.383	3.45322e-83	AL360012.1
7.58939e-40	-1.40776	0.194	0.378	2.0549e-35	DNAJB1
1.33167e-62	-1.41122	0.132	0.394	3.60564e-58	ID2
4.03536e-49	-1.44467	0.489	0.731	1.09261e-44	HSPA1A
1.62607e-95	-1.45507	0.379	0.687	4.40274e-91	PPP1R10
3.41364e-87	-1.63269	0.489	0.782	9.24277e-83	SOX4
6.58774e-143	-1.72726	0.206	0.584	1.7837e-138	RETREG1
2.4963e-103	-1.86588	0.29	0.616	6.75898e-99	MAFB
1.48449e-141	-2.29188	0.141	0.53	4.0194e-137	Z93241.1
1.61366e-162	-2.45431	0.125	0.557	4.36914e-158	AL021155.5
0	-2.94428	0.393	0.931	0	PLCG2

### Sheet: Aged vs Young Pericytes
p_val	avg_log2FC	pct.1	pct.2	p_val_adj	gene
5.42956e-30	2.69315	0.942	0.271	1.47011e-25	JUNB
1.69735e-10	2.34833	0.59	0.125	4.59575e-06	KLF2
7.43954e-14	2.34673	0.754	0.229	2.01433e-09	DUSP1
3.58603e-31	2.18511	0.947	0.25	9.70955e-27	FOS
2.24546e-20	2.16339	0.827	0.167	6.07979e-16	SOCS3
7.7185e-12	2.12936	0.874	0.625	2.08986e-07	C11orf96
1.04133e-15	2.01263	0.759	0.167	2.81949e-11	IER2
6.41856e-14	1.85819	0.913	0.667	1.73789e-09	MTRNR2L12
1.38116e-21	1.83726	0.84	0.167	3.73963e-17	EGR1
4.1306e-07	1.79019	0.52	0.146	0.011184	ADAMTS1
4.90415e-16	1.6744	0.8	0.208	1.32785e-11	FOSB
4.56656e-14	1.67296	0.897	0.542	1.23644e-09	ZFP36
5.0663e-07	1.60129	0.729	0.438	0.0137175	BTG2
2.29815e-07	1.58696	0.457	0.083	0.00622246	ID4
5.02164e-08	1.5427	0.683	0.312	0.00135966	PPP1R15A
3.94332e-08	1.4643	0.59	0.167	0.00106769	ATF3
1.02341e-08	1.35755	0.887	0.583	0.000277098	JUN
1.08469e-06	1.26375	0.357	0.042	0.029369	BHLHE40
9.70215e-07	1.19331	0.465	0.104	0.0262696	NFKBIZ
3.24744e-08	1.14932	0.567	0.146	0.000879278	MIDN
2.27805e-11	1.05215	0.943	0.896	6.16805e-07	MT-ND5
1.75363e-15	1.024	0.995	0.958	4.74814e-11	PTMA
3.23458e-07	0.990624	0.609	0.208	0.00875795	HIST1H4C
8.5566e-10	0.972612	0.995	0.979	2.31678e-05	H3F3B
1.19573e-06	0.957219	0.304	0.021	0.0323756	KLF10
9.54237e-13	0.913749	0.989	0.896	2.58369e-08	TPT1
7.31597e-07	0.909716	0.863	0.604	0.0198087	EEF1D
2.27406e-11	0.871083	0.998	0.938	6.15725e-07	EEF1A1
7.17488e-12	0.82807	0.984	0.938	1.94267e-07	MT-ND1
3.49313e-08	0.817855	0.963	0.854	0.000945801	EIF1
1.20934e-06	0.77783	0.929	0.792	0.0327442	NACA
8.0149e-08	0.737395	0.987	0.875	0.00217011	VIM
4.29767e-13	0.602723	0.603	0.104	1.16364e-08	SLC2A3
2.29351e-21	-0.609178	0.278	0.958	6.2099e-17	IGKC
5.45054e-10	-0.673948	0.178	0.604	1.47579e-05	IGLC2
3.0176e-07	-0.720138	0.611	0.792	0.00817046	TNS2
1.1064e-06	-0.737014	0.229	0.312	0.0299568	CYP4X1
9.46944e-09	-0.756376	0.935	0.938	0.000256394	PDGFRB
5.2253e-07	-0.78615	0.638	0.833	0.014148	PRKG1
6.67608e-08	-0.796849	0.517	0.75	0.00180762	PPP1CB
4.48677e-07	-0.807804	0.586	0.792	0.0121484	CLMN
1.45529e-08	-0.838223	0.756	0.896	0.000394034	PTEN
5.12589e-07	-0.845677	0.512	0.729	0.0138789	HNRNPH1
1.04252e-07	-0.84845	0.504	0.729	0.00282272	ARID1B
1.42337e-06	-0.854728	0.192	0.479	0.0385391	PTH1R
2.07802e-07	-0.856233	0.095	0.312	0.00562645	CASTOR3
1.74135e-07	-0.890446	0.073	0.375	0.00471487	IGHG1
2.12528e-07	-0.891756	0.105	0.417	0.0057544	MIRLET7BHG
4.78054e-08	-0.90758	0.46	0.792	0.00129438	NFKBIA
2.61774e-07	-0.915785	0.296	0.521	0.00708778	DGKH
7.7922e-07	-0.932256	0.307	0.542	0.0210982	SMCHD1
1.41255e-07	-0.952433	0.596	0.708	0.00382463	CD9
4.20056e-07	-0.984948	0.294	0.562	0.0113734	LENG8
3.04802e-08	-0.987445	0.142	0.438	0.000825281	NFASC
8.26579e-10	-1.00158	0.46	0.792	2.23805e-05	RSRP1
1.59948e-07	-1.00832	0.557	0.812	0.00433076	FTX
1.84532e-06	-1.0114	0.548	0.792	0.0499638	KCNE4
2.72157e-09	-1.02386	0.066	0.375	7.36892e-05	CASC15
1.00978e-06	-1.06461	0.212	0.458	0.0273408	JADE1
2.09807e-09	-1.07375	0.233	0.583	5.68073e-05	RGL3
3.90177e-12	-1.07763	0.052	0.396	1.05644e-07	TCF15
2.23078e-08	-1.07968	0.147	0.458	0.000604007	ABCA5
8.8778e-15	-1.12906	0.832	0.938	2.40375e-10	CD81
9.24024e-10	-1.13456	0.36	0.708	2.50189e-05	NES
1.56912e-12	-1.18962	0.047	0.396	4.24856e-08	PAX8-AS1
5.73417e-07	-1.21468	0.149	0.333	0.0155258	SLC38A11
6.23895e-13	-1.21628	0.299	0.667	1.68926e-08	LINC00989
1.91067e-10	-1.2364	0.412	0.688	5.17334e-06	FKBP5
1.27649e-11	-1.28693	0.457	0.729	3.45622e-07	NFIA
1.99342e-18	-1.53676	0.688	0.792	5.3974e-14	GJA4
8.59608e-17	-1.68453	0.674	0.938	2.32747e-12	CD36
7.05629e-18	-1.70605	0.693	0.896	1.91056e-13	CARMN
9.80618e-32	-1.96771	0.656	0.938	2.65512e-27	SLC38A2
